# Disrupted chromatin architecture blocks B lymphopoiesis in Down syndrome

**DOI:** 10.64898/2026.10.07.757425

**Authors:** Zhicong Liao, Mimi Zhang, Brian Y. Soong, Bohan Zhu, Linda L. Boshans, Ke Wang, Miguel Quijada-Álamo, Ifeoma Osakwe, Zhe Wang, Persephone Fiore, Dan Hasson, Elvin Wagenblast, Sai Ma

## Abstract

Human fetal haematopoiesis requires developmental potential to be encoded before lineage identity becomes transcriptionally apparent, but whether three-dimensional genome architecture provides such information is unknown. Here we develop ChromE-seq, a scalable single-cell assay that jointly profiles chromatin conformation and transcription, and integrate it with chromatin accessibility and DNA methylation to generate a multimodal atlas of ∼400,000 haematopoietic cells from disomic and trisomy 21 (T21) human fetal liver. Chromatin contacts frequently preceded lineage-specific transcription or persisted after transcription declined, revealing 3D chromatin priming and memory. Unexpectedly, B-lineage and erythroid differentiation followed opposing architectural trajectories, with progressive loss and gain of chromatin connectivity, respectively. T21 disproportionately disrupted B-lineage architecture, redistributed interactions towards shorter genomic distances and weakened an EBF1-centred regulatory circuit. Deletion of a T21-sensitive EBF1 loop anchor reproduced the CLP-to-B-progenitor bottleneck observed in T21. These findings establish 3D genome architecture as an organizing layer of human fetal haematopoiesis that links developmental potential with lineage-specific vulnerability to genomic perturbation.

**Highlights:**

- A ∼400,000-cell multimodal atlas resolves human fetal haematopoietic genome regulation
- 3D chromatin encodes developmental priming and persistence
- Trisomy 21 selectively disrupts B-lineage genome architecture
- A T21-sensitive *EBF1* loop is required for normal B-cell development
