## Extended Data Table 1 for "Disrupted chromatin architecture blocks B lymphopoiesis in Down syndrome"

### Sheet: Sheet1
Cell line	Fixation	Digestion enzyme	Digestion buffer	Ligation buffer	Distal Ratio	Intra/Inter
HEK293	2%FA	MboI	NEB2	NEB T4 ligase buffer	0.127	3.537
HEK293	2%FA	DpnII+DdeI+NcoI	NEBr3.1	NEB T4 ligase buffer	0.059	3.261
HEK293	2%FA	MseI+CviQI	T4 Ligase buff	NEB T4 ligase buffer	0.097	1.716
HEK293	2%FA	MboI+MseI+DdeI+NcoI+MspI	NEBr3.1	NEB T4 ligase buffer	0.098	3.437
HEK293	2%FA	DpnII	NEBr3.1	Invitrogen T4 ligase buffer	0.094	2.944
HEK293	2%FA	DpnII+MseI	NEBr3.1	Invitrogen T4 ligase buffer	0.197	4.029	Optimal condition
NIH/3T3	2%FA	DpnII	NEBr3.1	Invitrogen T4 ligase buffer	0.074	6.94
HEK293	2%FA	MboI	NEB2	Invitrogen T4 ligase buffer	0.14	3.221
HEK293	2%FA	DpnII	NEBr3.1	Invitrogen T4 ligase buffer	0.104	3.526
HEK293	2%FA	DpnII+MboI	NEBr3.1	Invitrogen T4 ligase buffer	0.116	3.2
HEK293	1.5%FA	MboI	NEB2	Invitrogen T4 ligase buffer	0.144	3.462
HEK293	DSG+1.5%FA	MboI	NEB2	Invitrogen T4 ligase buffer	0.082	4.25
HEK293	DSG+1.5%FA	DpnII	NEBr3.1	Invitrogen T4 ligase buffer	0.087	4.6
NIH/3T3	1%FA	MboI	NEB2	Invitrogen T4 ligase buffer	0.137	7.09
