## Extended Data Table 3 for "Disrupted chromatin architecture blocks B lymphopoiesis in Down syndrome"

### Sheet: Sheet1
Unbiased chromatin profiling
Year	Jounral	Assay	PMID	Distal contacts/cell	Throughput/assay	Library cost for 100k cells	Sequencing & labor cost for 100k cells	Additional modality	Barcoding strategy
2019	Nature Methods	sn-m3C-seq	PMID: 31501549	--	384	~$300k	Labor prohibitive	DNA methylation	Isolation
2023	Science	snm3C-seq3	PMID: 37824674	--	16*384	~$300k	Labor prohibitive	DNA methylation	Isolation
2023	Science	HiRES	PMID: 37289875	200k	96	~$300k	Labor prohibitive	RNA	Isolation
2023	Nat Struct Mol Biol	scCARE-seq	PMID: 37580628	100k	96	~$300k	Labor prohibitive	RNA	Isolation
2024	Nature Genetics	GAGE-seq	PMID: 38744973	100k	1800	$30k	$50-120k	RNA	Split-pool
2024	Nature Biotechnology	Paired-HiC	PMID: 39424717	3k	10000	$40k	$50-120k	RNA	Droplet
2017	Nature Methods	sciHi-C	PMID: 28135255	5k	960	$15k	Labor prohibitive	/	Split-pool
2017	Nature	snHi-C	PMID: 28355183	--	individual	~$300k	Labor prohibitive	/	Isolation
2017	Nature	scHi-C	PMID: 28289288	--	96	~$300k	Labor prohibitive	/	Isolation
2024	Nature Methods	LiMCA	PMID: 38622459	300k	individual	~$300k	Labor prohibitive	RNA	Isolation
2025	Nature Genetics	scMicro-C	PMID: 40603633	--	96	~$300k	Labor prohibitive	/	Isolation
2026	Nature	CHARM	PMID: 41922764	2M	individual	~$300k	Labor prohibitive	RNA, ATAC, histone	Isolation
2026	This study	ChromE-seq		100k	100000	$1.9k	$30k	RNA	Split-pool
Targeted chromatin profiling
Year	Jounral	Assay	PMID	Targeted chromatin	Throughput/assay
2026	Nature Biotechnology	scHiCAR	PMID: 41714417	Open chromatin only	~1 million
2025	Nature Methods	ChAIR	PMID: 40301621	Open chromatin or regulatory region only	10000-100000
