## Extended Data Table 4 for "Disrupted chromatin architecture blocks B lymphopoiesis in Down syndrome"

### Sheet: ChromE-seq
Step	Reagent	Cost per reaction
Fixation	Enzymatics (40U/ul)(ul)	3.75
Permeabilization	Enzymatics (40U/ul)(ul)	2.5
	SUPERaseIn (20U/ul)(ul)	2.5
SDS & quench	Enzymatics (40U/ul)(ul)	3.75
	SUPERaseIn (20U/ul)(ul)	3.75
Digestion	DpnII (50U/ul)(ul)	12
	MseI (50U/ul) (ul)	24
	Enzymatics (40U/ul)(ul)	4.1
	SUPERaseIn (20U/ul)(ul)	5.7
Ligation	T4 Ligase_15224025	4
	Enzymatics (40U/ul)(ul)	3.3
	SUPERaseIn (20U/ul)(ul)	2.75
Transposition	40 reactions (400K cell)
	Enzymatics (40U/ul)(ul)	40
	Unloaded Tn5 (40 HiC reactions)	375
Reverse Transcription	8 reactions (400K cell)
	10 mM dNTP	2
	100µM biotin dT RT primer	12
	100µM biotin random primer	12
	Maxima H Minus (ul)	160
	Enzymatics (40U/ul)(ul)	2.5
	SUPERaseIn (20U/ul)(ul)	5
Split Pool	2 Rounds 2 Plates
	Round1_Plate1 (Linker $1; barcode $7.5)	8.5
	Round1_Plate2	8.5
	Round2_Plate1 (Linker $1; barcode $3.5)	4.5
	Round2_Plate2	4.5
	T4 Ligase_M0202L	336
	Enzymatics (40U/ul)(ul)	83
	SUPERaseIn (20U/ul)(ul)	26
Decrosslink	10 reactions (80K)
	SUPERaseIn (20U/ul)(ul)	10
cDNA TSO	100uM TSO	1.5
	10 mM dNTP	5
	Maxima H Minus (ul)	100
	SUPERaseIn (20U/ul)(ul)	35
	NxGen RI	54
	MyOne Strepdavidin C1	23
cDNA PCR	2X Kapa HiFi	32
DNA PCR	2X NEBNext	20
	25 μM Ad1.4 (96 index)	0.6
	25 μM Ad2 (96 index)	0.6
Double tag	AMPure Beads	12
	Unloaded Tn5 (20 tag reactions)	18.75
after Tag PCR	2X NEBNext	40
	25 μM Ad1.4 (96 index)	0.6
	25 μM Ad2 (96 index)	0.6
	AMPure Beads	20
	Total cost per assay	1525.25
	Cells per assay	80000
	Cost per 1k cells	19.0656

### Sheet: LiMCA
Step	Reagent	Cost per reaction
nucleus-cytoplasm separation	SUPERaseIn (ul)	0.35
Reverse Transcription	oligo-dT30VN (1uM)	0.00375
	dNTP (2mM)	0.025
	SSII Rtase (ul)	4.375
	100mM GTP (ul)	0.014
	100uM TSO (ul)	0.0084
	SUPERaseIn (ul)	0.35
cDNA PCR	KAPA HiFi Hotstart (ul)	1.792
	10μM ISPCR primer (ul)	0.00336
	AMPure XP beads (ul)	0.49
	TDE1 kit	12	(estimated)
Quench fixation	magnetic beads (Invitrogen, 65011) (ul)	0.0229
Digestion	NIAIII (10U/ul) (ul)	5.296
Ligation	T4 ligase (M0202S) (400U/μL) (ul)	0.6035
META transposition	Transposition Mix	0.9375
Whole genome amplification	100 uM (total) META 20-primer Mix	0.06
	10 mM (each) dNTP mix	0.04
	Q5_NEB M0491S	0.532
META primer removal	20 U/uL ExoI_M0293S	0.273
	50 uM (total) META 40-primer Mix	0.18
	10 mM (each) dNTP mix	0.02
	Q5_NEB M0491S	0.266
NEB Index Primer PCR	20 U/uL ExoI_M0293S	0.273
	NEB Index Primer
	10 mM (each) dNTP mix	0.02
	Q5_NEB M0491S	0.266
	AMPure XP beads (ul)	0.40625
	Total cost per assay	28.6077
	Cells per assay	1
	Cost per 1k cells	28607.7

### Sheet: HiRES
Step	Reagent	Cost per reaction
Cell Fixation	Recombinant RNase Inhibitor_TaKaRa 2313B	3.5
Permeabilization	Recombinant RNase Inhibitor_TaKaRa 2313B	3.5
SDS quench	Recombinant RNase Inhibitor_TaKaRa 2313B	3.5
Reverse Transcription	10 mM dNTP	0.5
	50 μM GAT5-RT primer	50
	Recombinant RNase Inhibitor_TaKaRa 2313B	2
	SUPERaseIn (20U/ul)(ul)	1.5
	SuperScript IV (200U/ul)(ul)	65
Digestion	MboI_R0147M	44
Ligation	T4 Ligase_Life Tech 15224-025	15
into 96 well	(5 plates, 500 cells)
cDNA/gDNA amplification	Deep Vent (exo-) _M0259L	498
	50 μM GAT5 primer	8.5
	50 μM GAT5-7N primer	42
	10 mM dNTP	60
Transposition	TTE Mix V50_Vazyme TD501	885.714
amplification	5 μM i5 unique dual (96 index)	1.2
	5 μM i7 unique dual (96 index)	1.2
	10 mM dNTP	60
	50 μM RNA-P7 primer	1
	KAPA HiFi DNA Polymerase_KK2102	4
	Total cost per assay	1750.11
	Cells per assay	500
	Cost per 1k cells	3500.23

### Sheet: Droplet-HiC
Step	Reagent	Cost per reaction
Permeabilization	RNaseOUT (40U/ul)	25
	SUPERaseIn (20U/ul)(ul)	25
SDS & Quench	RNaseOUT (40U/ul)	12.5
	SUPERaseIn (20U/ul)(ul)	12
Digestion	DpnII (50U/ul)(ul)	3.4
	MboII (5U/ul)(ul)	14
	NlaIII (10U/ul)(ul)	0.7
	RNaseOUT (40U/ul)	12.5
	SUPERaseIn (20U/ul)(ul)	12
Ligation	RNaseOUT (40U/ul)	20
	SUPERaseIn (20U/ul)(ul)	20
	T4 DNA Ligase_M0202L	22.4
single cell sorting	RNaseOUT (40U/ul)	25
	SUPERaseIn (20U/ul)(ul)	50
Chromium Next GEM Single Cell Multiome ATAC + Gene Expression (10x Genomics)
	each channel	3500	(10k cells output)
	Total cost per assay	3754.5
	Cells per assay	10000
	Cost per 1k cells	375.45

### Sheet: GAGE-seq
Step	Reagent	Cost per reaction
mouse brain nuclei extraction	SUPERaseIn (20U/ul)(ul)	3
	Enzymatics (40U/ul)(ul)	3
SDS & quench	SUPERaseIn (20U/ul)(ul)	4
	Enzymatics (40U/ul)(ul)	4
Reverse Transcription	Maxima H Minus (ul)	200
	SUPERaseIn (20U/ul)(ul)	8
	10 mM dNTP	2
	100µM biotin dT RT primer	12
First Digestion	MseI (50U/ul) (ul)	64
	CviQ (10U/ul) (ul)	8.2
	SUPERaseIn (20U/ul)(ul)	1
	Enzymatics (40U/ul)(ul)	3.2
Ligation	EL0012_T4 Ligase (5U/ul)	12
	SUPERaseIn (20U/ul)(ul)	0.5
	Enzymatics (40U/ul)(ul)	1.6
Second Digestion	DdeI (10U/ul) (ul)	13.5
	SUPERaseIn (20U/ul)(ul)	1
1st Barcoding	EL0012_T4 Ligase (5U/ul)	24
	SUPERaseIn (20U/ul)(ul)	0.825
	Enzymatics (40U/ul)(ul)	2.64
	Barcode plate	8.5
2nd Barcoding & ligation	Barcode plate (1800 cells/plate)	8.5
	EL0012_T4 Ligase (5U/ul)	96
	20 μM 5′-P-TNA-Nextera-P5-AD	1
	20 μM 5′-P-TA-Nextera-P5-AD	1
cDNA TSO	MyOne Strepdavidin C1	1.26
	Terminal Transferase_M0315L	2.8
	NEBNEXT Ultra II Q5 Master Mix_M0544L	13.6
cDNA tag	AMPure Beads	8
	Nextera XT DNA Library Preparation Kit_FC-131-1096	41.3854
	AMPure Beads	3.5
HiC DNA library	20 μM 5′-P-TNA-Nextera-P5-AD	0
	20 μM 5′-P-TA-Nextera-P5-AD	0
	AMPure Beads	2
	NEBNEXT Ultra II Q5 Master Mix_M0544L	6.8
HiC tag	AMPure Beads	3.75
	TDE1 Tagment DNA Enzyme	12
	10 μM Indexed Trueseq P7 primer	0.3
	10 μM Indexed Nextera P5 primer	0.3
	AMPure Beads	7
	Total cost per assay	586.16
	Cells per assay	1800
	Cost per 1k cells	325.645
