## Extended Data Table 5 for "Disrupted chromatin architecture blocks B lymphopoiesis in Down syndrome"

### Sheet: in
ID	Age(days)	Gender	Disease
D21-1	110	Male	Disomy
D21-2	115	Female	Disomy
D21-3	101	Male	Disomy
D21-4	120	Male	Disomy
D21-5	150	Female	Disomy
D21-6	87	Female	Disomy
D21-7	153	Unknown	Disomy
T21-1	117	Female	T21
T21-2	147	Unknown	T21
T21-3	115	Male	T21
T21-4	113	Male	T21
T21-5	106	Unknown	T21
