## Extended Data Table 7 for "Disrupted chromatin architecture blocks B lymphopoiesis in Down syndrome"

### Sheet: Bulk Oligos
Name	Sequence	Scale	Fomulation	Purification	Oligo Type
phos-Round1 Linker	/5Phos/GACTGGTAGGAGCGTTCGGACGATCATGGG	1 μmol	100 μM in IDTE, pH 8.0	STD	DNA oligo
phos-Round2 Linker	/5Phos/CAAGTATGCAGCGCGCGAAACATCGGCCAC	1 μmol	100 μM in IDTE, pH 8.0	STD	DNA oligo
Round1 Blocking Oligo	CCCATGATCGTCCGAACGCTCCTACCAGTC	1 μmol	100 μM in IDTE, pH 8.0	STD	DNA oligo
Round2 Blocking Oligo	GTGGCCGATGTTTCGCGCGCTGCATACTTG	1 μmol	100 μM in IDTE, pH 8.0	STD	DNA oligo
Read 1	TCGTCGGCAGCGTCAGATGTGTATAAGAGACAG	1 μmol	100 μM in IDTE, pH 8.0	HPLC	DNA oligo
Read 2	/5Phos/ACGCTCCTACCAGTCAGATGTGTATAAGAGACAG	1 μmol	100 μM in IDTE, pH 8.0	HPLC	DNA oligo	The phosphorylation is used for following ligation step
Blocked_ME_Comp	/5Phos/C*T*G* T*C*T* C*T*T* A*T*A* C*A*/3ddC/	1 μmol	100 μM in IDTE, pH 8.0	HPLC	DNA oligo	The phosphorylation is used for tagmentation; The 3ddC modification reduces extension of oligo by polymerase; The phosphorothioation prevents the tagmentation of the oligo itself
Poly(T) RT primer	/5Phos/ACGCTCCTACCAGTCNNNNNNNNNN/iBiodT/TTTTTTTTTTTTTTVN	1 μmol	100 μM in IDTE, pH 8.0	HPLC	DNA oligo	The phosphorylation is used for following ligation step
Random RT primer	/5Phos/ACGCTCCTACCAG/iBiodT/CNNNNNN	1 μmol	100 μM in IDTE, pH 8.0	HPLC	DNA oligo	The phosphorylation is used for following ligation step
RNA PCR primer	AAGCAGTGGTATCAACGCAGAGT	1 μmol	100 μM in IDTE, pH 8.0	STD	DNA oligo
P5 primer	AATGATACGGCGACCACCGA	1 μmol	100 μM in IDTE, pH 8.0	STD	DNA oligo
P7 primer	CAAGCAGAAGACGGCATACGAGAT	1 μmol	100 μM in IDTE, pH 8.0	STD	DNA oligo
TSO	AAGCAGTGGTATCAACGCAGAGTGAATrGrG+G	1 μmol	100 μM in IDTE, pH 8.0	RNase-Free HPLC	RNA oligo	Ordered LNA through Qiagen

### Sheet: Round_1_Barcode1-96
Well Position	Sequence Name	Sequence		Barcode
A01	Round1_01	/5Phos/CG CGC TGC ATA CTT GAA CGT GAT CCC ATG ATC GTC CGA		AACGTGAT
A02	Round1_09	/5Phos/CG CGC TGC ATA CTT GCG CTG ATC CCC ATG ATC GTC CGA		CGCTGATC
A03	Round1_17	/5Phos/CG CGC TGC ATA CTT GAA GGT ACA CCC ATG ATC GTC CGA		AAGGTACA
A04	Round1_25	/5Phos/CG CGC TGC ATA CTT GAG ATC GCA CCC ATG ATC GTC CGA		AGATCGCA
A05	Round1_33	/5Phos/CG CGC TGC ATA CTT GCA CTT CGA CCC ATG ATC GTC CGA		CACTTCGA
A06	Round1_41	/5Phos/CG CGC TGC ATA CTT GCG ACT GGA CCC ATG ATC GTC CGA		CGACTGGA
A07	Round1_49	/5Phos/CG CGC TGC ATA CTT GGA TAG ACA CCC ATG ATC GTC CGA		GATAGACA
A08	Round1_57	/5Phos/CG CGC TGC ATA CTT GGT CGT AGA CCC ATG ATC GTC CGA		GTCGTAGA
A09	Round1_65	/5Phos/CG CGC TGC ATA CTT GTG GAA CAA CCC ATG ATC GTC CGA		TGGAACAA
A10	Round1_73	/5Phos/CG CGC TGC ATA CTT GAA TGT TGC CCC ATG ATC GTC CGA		AATGTTGC
A11	Round1_81	/5Phos/CG CGC TGC ATA CTT GAT CAT TCC CCC ATG ATC GTC CGA		ATCATTCC
A12	Round1_89	/5Phos/CG CGC TGC ATA CTT GCG ACA CAC CCC ATG ATC GTC CGA		CGACACAC
B01	Round1_02	/5Phos/CG CGC TGC ATA CTT GAA ACA TCG CCC ATG ATC GTC CGA		AAACATCG
B02	Round1_10	/5Phos/CG CGC TGC ATA CTT GAC AAG CTA CCC ATG ATC GTC CGA		ACAAGCTA
B03	Round1_18	/5Phos/CG CGC TGC ATA CTT GAC ACA GAA CCC ATG ATC GTC CGA		ACACAGAA
B04	Round1_26	/5Phos/CG CGC TGC ATA CTT GAG CAG GAA CCC ATG ATC GTC CGA		AGCAGGAA
B05	Round1_34	/5Phos/CG CGC TGC ATA CTT GCA GCG TTA CCC ATG ATC GTC CGA		CAGCGTTA
B06	Round1_42	/5Phos/CG CGC TGC ATA CTT GCG CAT ACA CCC ATG ATC GTC CGA		CGCATACA
B07	Round1_50	/5Phos/CG CGC TGC ATA CTT GGC CAC ATA CCC ATG ATC GTC CGA		GCCACATA
B08	Round1_58	/5Phos/CG CGC TGC ATA CTT GGT CTG TCA CCC ATG ATC GTC CGA		GTCTGTCA
B09	Round1_66	/5Phos/CG CGC TGC ATA CTT GTG GCT TCA CCC ATG ATC GTC CGA		TGGCTTCA
B10	Round1_74	/5Phos/CG CGC TGC ATA CTT GAC ACG ACC CCC ATG ATC GTC CGA		ACACGACC
B11	Round1_82	/5Phos/CG CGC TGC ATA CTT GAT TGG CTC CCC ATG ATC GTC CGA		ATTGGCTC
B12	Round1_90	/5Phos/CG CGC TGC ATA CTT GCG GAT TGC CCC ATG ATC GTC CGA		CGGATTGC
C01	Round1_03	/5Phos/CG CGC TGC ATA CTT GAT GCC TAA CCC ATG ATC GTC CGA		ATGCCTAA
C02	Round1_11	/5Phos/CG CGC TGC ATA CTT GCT GTA GCC CCC ATG ATC GTC CGA		CTGTAGCC
C03	Round1_19	/5Phos/CG CGC TGC ATA CTT GAC AGC AGA CCC ATG ATC GTC CGA		ACAGCAGA
C04	Round1_27	/5Phos/CG CGC TGC ATA CTT GAG TCA CTA CCC ATG ATC GTC CGA		AGTCACTA
C05	Round1_35	/5Phos/CG CGC TGC ATA CTT GCA TAC CAA CCC ATG ATC GTC CGA		CATACCAA
C06	Round1_43	/5Phos/CG CGC TGC ATA CTT GCT CAA TGA CCC ATG ATC GTC CGA		CTCAATGA
C07	Round1_51	/5Phos/CG CGC TGC ATA CTT GGC GAG TAA CCC ATG ATC GTC CGA		GCGAGTAA
C08	Round1_59	/5Phos/CG CGC TGC ATA CTT GGT GTT CTA CCC ATG ATC GTC CGA		GTGTTCTA
C09	Round1_67	/5Phos/CG CGC TGC ATA CTT GTG GTG GTA CCC ATG ATC GTC CGA		TGGTGGTA
C10	Round1_75	/5Phos/CG CGC TGC ATA CTT GAC AGA TTC CCC ATG ATC GTC CGA		ACAGATTC
C11	Round1_83	/5Phos/CG CGC TGC ATA CTT GCA AGG AGC CCC ATG ATC GTC CGA		CAAGGAGC
C12	Round1_91	/5Phos/CG CGC TGC ATA CTT GCT AAG GTC CCC ATG ATC GTC CGA		CTAAGGTC
D01	Round1_04	/5Phos/CG CGC TGC ATA CTT GAG TGG TCA CCC ATG ATC GTC CGA		AGTGGTCA
D02	Round1_12	/5Phos/CG CGC TGC ATA CTT GAG TAC AAG CCC ATG ATC GTC CGA		AGTACAAG
D03	Round1_20	/5Phos/CG CGC TGC ATA CTT GAC CTC CAA CCC ATG ATC GTC CGA		ACCTCCAA
D04	Round1_28	/5Phos/CG CGC TGC ATA CTT GAT CCT GTA CCC ATG ATC GTC CGA		ATCCTGTA
D05	Round1_36	/5Phos/CG CGC TGC ATA CTT GCC AGT TCA CCC ATG ATC GTC CGA		CCAGTTCA
D06	Round1_44	/5Phos/CG CGC TGC ATA CTT GCT GAG CCA CCC ATG ATC GTC CGA		CTGAGCCA
D07	Round1_52	/5Phos/CG CGC TGC ATA CTT GGC TAA CGA CCC ATG ATC GTC CGA		GCTAACGA
D08	Round1_60	/5Phos/CG CGC TGC ATA CTT GTA GGA TGA CCC ATG ATC GTC CGA		TAGGATGA
D09	Round1_68	/5Phos/CG CGC TGC ATA CTT GTT CAC GCA CCC ATG ATC GTC CGA		TTCACGCA
D10	Round1_76	/5Phos/CG CGC TGC ATA CTT GAG ATG TAC CCC ATG ATC GTC CGA		AGATGTAC
D11	Round1_84	/5Phos/CG CGC TGC ATA CTT GCA CCT TAC CCC ATG ATC GTC CGA		CACCTTAC
D12	Round1_92	/5Phos/CG CGC TGC ATA CTT GGA ACA GGC CCC ATG ATC GTC CGA		GAACAGGC
E01	Round1_05	/5Phos/CG CGC TGC ATA CTT GAC CAC TGT CCC ATG ATC GTC CGA		ACCACTGT
E02	Round1_13	/5Phos/CG CGC TGC ATA CTT GAA CAA CCA CCC ATG ATC GTC CGA		AACAACCA
E03	Round1_21	/5Phos/CG CGC TGC ATA CTT GAC GCT CGA CCC ATG ATC GTC CGA		ACGCTCGA
E04	Round1_29	/5Phos/CG CGC TGC ATA CTT GAT TGA GGA CCC ATG ATC GTC CGA		ATTGAGGA
E05	Round1_37	/5Phos/CG CGC TGC ATA CTT GCC GAA GTA CCC ATG ATC GTC CGA		CCGAAGTA
E06	Round1_45	/5Phos/CG CGC TGC ATA CTT GCT GGC ATA CCC ATG ATC GTC CGA		CTGGCATA
E07	Round1_53	/5Phos/CG CGC TGC ATA CTT GGC TCG GTA CCC ATG ATC GTC CGA		GCTCGGTA
E08	Round1_61	/5Phos/CG CGC TGC ATA CTT GTA TCA GCA CCC ATG ATC GTC CGA		TATCAGCA
E09	Round1_69	/5Phos/CG CGC TGC ATA CTT GAA CTC ACC CCC ATG ATC GTC CGA		AACTCACC
E10	Round1_77	/5Phos/CG CGC TGC ATA CTT GAG CAC CTC CCC ATG ATC GTC CGA		AGCACCTC
E11	Round1_85	/5Phos/CG CGC TGC ATA CTT GCC ATC CTC CCC ATG ATC GTC CGA		CCATCCTC
E12	Round1_93	/5Phos/CG CGC TGC ATA CTT GGA CAG TGC CCC ATG ATC GTC CGA		GACAGTGC
F01	Round1_06	/5Phos/CG CGC TGC ATA CTT GAC ATT GGC CCC ATG ATC GTC CGA		ACATTGGC
F02	Round1_14	/5Phos/CG CGC TGC ATA CTT GAA CCG AGA CCC ATG ATC GTC CGA		AACCGAGA
F03	Round1_22	/5Phos/CG CGC TGC ATA CTT GAC GTA TCA CCC ATG ATC GTC CGA		ACGTATCA
F04	Round1_30	/5Phos/CG CGC TGC ATA CTT GCA ACC ACA CCC ATG ATC GTC CGA		CAACCACA
F05	Round1_38	/5Phos/CG CGC TGC ATA CTT GCC GTG AGA CCC ATG ATC GTC CGA		CCGTGAGA
F06	Round1_46	/5Phos/CG CGC TGC ATA CTT GGA ATC TGA CCC ATG ATC GTC CGA		GAATCTGA
F07	Round1_54	/5Phos/CG CGC TGC ATA CTT GGG AGA ACA CCC ATG ATC GTC CGA		GGAGAACA
F08	Round1_62	/5Phos/CG CGC TGC ATA CTT GTC CGT CTA CCC ATG ATC GTC CGA		TCCGTCTA
F09	Round1_70	/5Phos/CG CGC TGC ATA CTT GAA GAG ATC CCC ATG ATC GTC CGA		AAGAGATC
F10	Round1_78	/5Phos/CG CGC TGC ATA CTT GAG CCA TGC CCC ATG ATC GTC CGA		AGCCATGC
F11	Round1_86	/5Phos/CG CGC TGC ATA CTT GCC GAC AAC CCC ATG ATC GTC CGA		CCGACAAC
F12	Round1_94	/5Phos/CG CGC TGC ATA CTT GGA GTT AGC CCC ATG ATC GTC CGA		GAGTTAGC
G01	Round1_07	/5Phos/CG CGC TGC ATA CTT GCA GAT CTG CCC ATG ATC GTC CGA		CAGATCTG
G02	Round1_15	/5Phos/CG CGC TGC ATA CTT GAA CGC TTA CCC ATG ATC GTC CGA		AACGCTTA
G03	Round1_23	/5Phos/CG CGC TGC ATA CTT GAC TAT GCA CCC ATG ATC GTC CGA		ACTATGCA
G04	Round1_31	/5Phos/CG CGC TGC ATA CTT GGA CTA GTA CCC ATG ATC GTC CGA		GACTAGTA
G05	Round1_39	/5Phos/CG CGC TGC ATA CTT GCC TCC TGA CCC ATG ATC GTC CGA		CCTCCTGA
G06	Round1_47	/5Phos/CG CGC TGC ATA CTT GCA AGA CTA CCC ATG ATC GTC CGA		CAAGACTA
G07	Round1_55	/5Phos/CG CGC TGC ATA CTT GGG TGC GAA CCC ATG ATC GTC CGA		GGTGCGAA
G08	Round1_63	/5Phos/CG CGC TGC ATA CTT GTC TTC ACA CCC ATG ATC GTC CGA		TCTTCACA
G09	Round1_71	/5Phos/CG CGC TGC ATA CTT GAA GGA CAC CCC ATG ATC GTC CGA		AAGGACAC
G10	Round1_79	/5Phos/CG CGC TGC ATA CTT GAG GCT AAC CCC ATG ATC GTC CGA		AGGCTAAC
G11	Round1_87	/5Phos/CG CGC TGC ATA CTT GCC TAA TCC CCC ATG ATC GTC CGA		CCTAATCC
G12	Round1_95	/5Phos/CG CGC TGC ATA CTT GGA TGA ATC CCC ATG ATC GTC CGA		GATGAATC
H01	Round1_08	/5Phos/CG CGC TGC ATA CTT GCA TCA AGT CCC ATG ATC GTC CGA		CATCAAGT
H02	Round1_16	/5Phos/CG CGC TGC ATA CTT GAA GAC GGA CCC ATG ATC GTC CGA		AAGACGGA
H03	Round1_24	/5Phos/CG CGC TGC ATA CTT GAG AGT CAA CCC ATG ATC GTC CGA		AGAGTCAA
H04	Round1_32	/5Phos/CG CGC TGC ATA CTT GCA ATG GAA CCC ATG ATC GTC CGA		CAATGGAA
H05	Round1_40	/5Phos/CG CGC TGC ATA CTT GCG AAC TTA CCC ATG ATC GTC CGA		CGAACTTA
H06	Round1_48	/5Phos/CG CGC TGC ATA CTT GGA GCT GAA CCC ATG ATC GTC CGA		GAGCTGAA
H07	Round1_56	/5Phos/CG CGC TGC ATA CTT GGT ACG CAA CCC ATG ATC GTC CGA		GTACGCAA
H08	Round1_64	/5Phos/CG CGC TGC ATA CTT GTG AAG AGA CCC ATG ATC GTC CGA		TGAAGAGA
H09	Round1_72	/5Phos/CG CGC TGC ATA CTT GAA TCC GTC CCC ATG ATC GTC CGA		AATCCGTC
H10	Round1_80	/5Phos/CG CGC TGC ATA CTT GAT AGC GAC CCC ATG ATC GTC CGA		ATAGCGAC
H11	Round1_88	/5Phos/CG CGC TGC ATA CTT GCC TCT ATC CCC ATG ATC GTC CGA		CCTCTATC
H12	Round1_96	/5Phos/CG CGC TGC ATA CTT GGC CAA GAC CCC ATG ATC GTC CGA		GCCAAGAC

### Sheet: Round_1_Barcode97-192
Well Position	Sequence Name	Sequence		Barcode
A01	Round1_97	/5Phos/CG CGC TGC ATA CTT GCT ACC AGT CCC ATG ATC GTC CGA		CTACCAGT
A02	Round1_105	/5Phos/CG CGC TGC ATA CTT GTA CTG CCT CCC ATG ATC GTC CGA		TACTGCCT
A03	Round1_113	/5Phos/CG CGC TGC ATA CTT GTG ATA CCA CCC ATG ATC GTC CGA		TGATACCA
A04	Round1_121	/5Phos/CG CGC TGC ATA CTT GGC CGT CAT CCC ATG ATC GTC CGA		GCCGTCAT
A05	Round1_129	/5Phos/CG CGC TGC ATA CTT GCC TGG TCT CCC ATG ATC GTC CGA		CCTGGTCT
A06	Round1_137	/5Phos/CG CGC TGC ATA CTT GGC TGC CAG CCC ATG ATC GTC CGA		GCTGCCAG
A07	Round1_145	/5Phos/CG CGC TGC ATA CTT GGC ATA TGG CCC ATG ATC GTC CGA		GCATATGG
A08	Round1_153	/5Phos/CG CGC TGC ATA CTT GGC GGC TCA CCC ATG ATC GTC CGA		GCGGCTCA
A09	Round1_161	/5Phos/CG CGC TGC ATA CTT GTA ATG CAG CCC ATG ATC GTC CGA		TAATGCAG
A10	Round1_169	/5Phos/CG CGC TGC ATA CTT GCA ATT AAG CCC ATG ATC GTC CGA		CAATTAAG
A11	Round1_177	/5Phos/CG CGC TGC ATA CTT GGA TTC GAT CCC ATG ATC GTC CGA		GATTCGAT
A12	Round1_185	/5Phos/CG CGC TGC ATA CTT GCG TCG TAT CCC ATG ATC GTC CGA		CGTCGTAT
B01	Round1_98	/5Phos/CG CGC TGC ATA CTT GGT TGG AGC CCC ATG ATC GTC CGA		GTTGGAGC
B02	Round1_106	/5Phos/CG CGC TGC ATA CTT GCA TTC TCC CCC ATG ATC GTC CGA		CATTCTCC
B03	Round1_114	/5Phos/CG CGC TGC ATA CTT GGA AGC TAG CCC ATG ATC GTC CGA		GAAGCTAG
B04	Round1_122	/5Phos/CG CGC TGC ATA CTT GGC GAG ATT CCC ATG ATC GTC CGA		GCGAGATT
B05	Round1_130	/5Phos/CG CGC TGC ATA CTT GTT GCC GAC CCC ATG ATC GTC CGA		TTGCCGAC
B06	Round1_138	/5Phos/CG CGC TGC ATA CTT GAT TAC CGT CCC ATG ATC GTC CGA		ATTACCGT
B07	Round1_146	/5Phos/CG CGC TGC ATA CTT GAG AGC ATC CCC ATG ATC GTC CGA		AGAGCATC
B08	Round1_154	/5Phos/CG CGC TGC ATA CTT GCC GGT ACC CCC ATG ATC GTC CGA		CCGGTACC
B09	Round1_162	/5Phos/CG CGC TGC ATA CTT GGT TAT GCC CCC ATG ATC GTC CGA		GTTATGCC
B10	Round1_170	/5Phos/CG CGC TGC ATA CTT GGG ATT AGT CCC ATG ATC GTC CGA		GGATTAGT
B11	Round1_178	/5Phos/CG CGC TGC ATA CTT GCG TGA TAA CCC ATG ATC GTC CGA		CGTGATAA
B12	Round1_186	/5Phos/CG CGC TGC ATA CTT GCG AGA GAT CCC ATG ATC GTC CGA		CGAGAGAT
C01	Round1_99	/5Phos/CG CGC TGC ATA CTT GTC TTA CGC CCC ATG ATC GTC CGA		TCTTACGC
C02	Round1_107	/5Phos/CG CGC TGC ATA CTT GCA TAT TAG CCC ATG ATC GTC CGA		CATATTAG
C03	Round1_115	/5Phos/CG CGC TGC ATA CTT GAG AAG GTT CCC ATG ATC GTC CGA		AGAAGGTT
C04	Round1_123	/5Phos/CG CGC TGC ATA CTT GTT GCT AGA CCC ATG ATC GTC CGA		TTGCTAGA
C05	Round1_131	/5Phos/CG CGC TGC ATA CTT GGA CCG TTG CCC ATG ATC GTC CGA		GACCGTTG
C06	Round1_139	/5Phos/CG CGC TGC ATA CTT GGG CTC TGC CCC ATG ATC GTC CGA		GGCTCTGC
C07	Round1_147	/5Phos/CG CGC TGC ATA CTT GTC GCA GCC CCC ATG ATC GTC CGA		TCGCAGCC
C08	Round1_155	/5Phos/CG CGC TGC ATA CTT GTC AGG TAC CCC ATG ATC GTC CGA		TCAGGTAC
C09	Round1_163	/5Phos/CG CGC TGC ATA CTT GGT AGG AAT CCC ATG ATC GTC CGA		GTAGGAAT
C10	Round1_171	/5Phos/CG CGC TGC ATA CTT GGG AAT CTC CCC ATG ATC GTC CGA		GGAATCTC
C11	Round1_179	/5Phos/CG CGC TGC ATA CTT GGG CGA AGT CCC ATG ATC GTC CGA		GGCGAAGT
C12	Round1_187	/5Phos/CG CGC TGC ATA CTT GCT GCA TGT CCC ATG ATC GTC CGA		CTGCATGT
D01	Round1_100	/5Phos/CG CGC TGC ATA CTT GGA GAA TCC CCC ATG ATC GTC CGA		GAGAATCC
D02	Round1_108	/5Phos/CG CGC TGC ATA CTT GTA TGC AAT CCC ATG ATC GTC CGA		TATGCAAT
D03	Round1_116	/5Phos/CG CGC TGC ATA CTT GTA ACT TGC CCC ATG ATC GTC CGA		TAACTTGC
D04	Round1_124	/5Phos/CG CGC TGC ATA CTT GGC GGT TGG CCC ATG ATC GTC CGA		GCGGTTGG
D05	Round1_132	/5Phos/CG CGC TGC ATA CTT GGT TAG CAT CCC ATG ATC GTC CGA		GTTAGCAT
D06	Round1_140	/5Phos/CG CGC TGC ATA CTT GAT AAT ACG CCC ATG ATC GTC CGA		ATAATACG
D07	Round1_148	/5Phos/CG CGC TGC ATA CTT GAC TCA ATT CCC ATG ATC GTC CGA		ACTCAATT
D08	Round1_156	/5Phos/CG CGC TGC ATA CTT GGG AAT TGG CCC ATG ATC GTC CGA		GGAATTGG
D09	Round1_164	/5Phos/CG CGC TGC ATA CTT GGA CCA ACG CCC ATG ATC GTC CGA		GACCAACG
D10	Round1_172	/5Phos/CG CGC TGC ATA CTT GCT GGA CGC CCC ATG ATC GTC CGA		CTGGACGC
D11	Round1_180	/5Phos/CG CGC TGC ATA CTT GCT AGG TGT CCC ATG ATC GTC CGA		CTAGGTGT
D12	Round1_188	/5Phos/CG CGC TGC ATA CTT GTC AGT GCT CCC ATG ATC GTC CGA		TCAGTGCT
E01	Round1_101	/5Phos/CG CGC TGC ATA CTT GGA TCT ACT CCC ATG ATC GTC CGA		GATCTACT
E02	Round1_109	/5Phos/CG CGC TGC ATA CTT GTA CGG AAC CCC ATG ATC GTC CGA		TACGGAAC
E03	Round1_117	/5Phos/CG CGC TGC ATA CTT GGA TTC CTG CCC ATG ATC GTC CGA		GATTCCTG
E04	Round1_125	/5Phos/CG CGC TGC ATA CTT GTC GAT AAT CCC ATG ATC GTC CGA		TCGATAAT
E05	Round1_133	/5Phos/CG CGC TGC ATA CTT GCT TAT CCG CCC ATG ATC GTC CGA		CTTATCCG
E06	Round1_141	/5Phos/CG CGC TGC ATA CTT GTC AGA ATG CCC ATG ATC GTC CGA		TCAGAATG
E07	Round1_149	/5Phos/CG CGC TGC ATA CTT GTA TAG GTT CCC ATG ATC GTC CGA		TATAGGTT
E08	Round1_157	/5Phos/CG CGC TGC ATA CTT GTG TAT CGC CCC ATG ATC GTC CGA		TGTATCGC
E09	Round1_165	/5Phos/CG CGC TGC ATA CTT GGG ACG CTG CCC ATG ATC GTC CGA		GGACGCTG
E10	Round1_173	/5Phos/CG CGC TGC ATA CTT GGT TCA GCT CCC ATG ATC GTC CGA		GTTCAGCT
E11	Round1_181	/5Phos/CG CGC TGC ATA CTT GAA TGA CCT CCC ATG ATC GTC CGA		AATGACCT
E12	Round1_189	/5Phos/CG CGC TGC ATA CTT GAC GTC ATG CCC ATG ATC GTC CGA		ACGTCATG
F01	Round1_102	/5Phos/CG CGC TGC ATA CTT GTT AAG ACT CCC ATG ATC GTC CGA		TTAAGACT
F02	Round1_110	/5Phos/CG CGC TGC ATA CTT GAT CCG GAT CCC ATG ATC GTC CGA		ATCCGGAT
F03	Round1_118	/5Phos/CG CGC TGC ATA CTT GCG CCA ACC CCC ATG ATC GTC CGA		CGCCAACC
F04	Round1_126	/5Phos/CG CGC TGC ATA CTT GTT CGA CGG CCC ATG ATC GTC CGA		TTCGACGG
F05	Round1_134	/5Phos/CG CGC TGC ATA CTT GTG CCG CTT CCC ATG ATC GTC CGA		TGCCGCTT
F06	Round1_142	/5Phos/CG CGC TGC ATA CTT GTA ACG GTC CCC ATG ATC GTC CGA		TAACGGTC
F07	Round1_150	/5Phos/CG CGC TGC ATA CTT GGT ATA CTC CCC ATG ATC GTC CGA		GTATACTC
F08	Round1_158	/5Phos/CG CGC TGC ATA CTT GCT CAA GTG CCC ATG ATC GTC CGA		CTCAAGTG
F09	Round1_166	/5Phos/CG CGC TGC ATA CTT GCG GTC GAG CCC ATG ATC GTC CGA		CGGTCGAG
F10	Round1_174	/5Phos/CG CGC TGC ATA CTT GTT AAC TAG CCC ATG ATC GTC CGA		TTAACTAG
F11	Round1_182	/5Phos/CG CGC TGC ATA CTT GCA TTA GTG CCC ATG ATC GTC CGA		CATTAGTG
F12	Round1_190	/5Phos/CG CGC TGC ATA CTT GTC GAT GTG CCC ATG ATC GTC CGA		TCGATGTG
G01	Round1_103	/5Phos/CG CGC TGC ATA CTT GGA CTT CAG CCC ATG ATC GTC CGA		GACTTCAG
G02	Round1_111	/5Phos/CG CGC TGC ATA CTT GAG GTC CGT CCC ATG ATC GTC CGA		AGGTCCGT
G03	Round1_119	/5Phos/CG CGC TGC ATA CTT GAA CGC CGG CCC ATG ATC GTC CGA		AACGCCGG
G04	Round1_127	/5Phos/CG CGC TGC ATA CTT GCT CTC TAT CCC ATG ATC GTC CGA		CTCTCTAT
G05	Round1_135	/5Phos/CG CGC TGC ATA CTT GAA TCG CAT CCC ATG ATC GTC CGA		AATCGCAT
G06	Round1_143	/5Phos/CG CGC TGC ATA CTT GGG CCA TAG CCC ATG ATC GTC CGA		GGCCATAG
G07	Round1_151	/5Phos/CG CGC TGC ATA CTT GAG GCC TCC CCC ATG ATC GTC CGA		AGGCCTCC
G08	Round1_159	/5Phos/CG CGC TGC ATA CTT GTG GTA ATG CCC ATG ATC GTC CGA		TGGTAATG
G09	Round1_167	/5Phos/CG CGC TGC ATA CTT GTC GTC GGC CCC ATG ATC GTC CGA		TCGTCGGC
G10	Round1_175	/5Phos/CG CGC TGC ATA CTT GTT ACT CCT CCC ATG ATC GTC CGA		TTACTCCT
G11	Round1_183	/5Phos/CG CGC TGC ATA CTT GAC CTG TGG CCC ATG ATC GTC CGA		ACCTGTGG
G12	Round1_191	/5Phos/CG CGC TGC ATA CTT GTC TGA TCG CCC ATG ATC GTC CGA		TCTGATCG
H01	Round1_104	/5Phos/CG CGC TGC ATA CTT GTC AAT AGG CCC ATG ATC GTC CGA		TCAATAGG
H02	Round1_112	/5Phos/CG CGC TGC ATA CTT GTT AAC CTT CCC ATG ATC GTC CGA		TTAACCTT
H03	Round1_120	/5Phos/CG CGC TGC ATA CTT GTA TGC TTG CCC ATG ATC GTC CGA		TATGCTTG
H04	Round1_128	/5Phos/CG CGC TGC ATA CTT GCC ATG ACT CCC ATG ATC GTC CGA		CCATGACT
H05	Round1_136	/5Phos/CG CGC TGC ATA CTT GCC TAG AGG CCC ATG ATC GTC CGA		CCTAGAGG
H06	Round1_144	/5Phos/CG CGC TGC ATA CTT GAC TCT TAG CCC ATG ATC GTC CGA		ACTCTTAG
H07	Round1_152	/5Phos/CG CGC TGC ATA CTT GGT TGC GCG CCC ATG ATC GTC CGA		GTTGCGCG
H08	Round1_160	/5Phos/CG CGC TGC ATA CTT GAC GAA TTG CCC ATG ATC GTC CGA		ACGAATTG
H09	Round1_168	/5Phos/CG CGC TGC ATA CTT GCG TAT GCT CCC ATG ATC GTC CGA		CGTATGCT
H10	Round1_176	/5Phos/CG CGC TGC ATA CTT GAT CTG CAG CCC ATG ATC GTC CGA		ATCTGCAG
H11	Round1_184	/5Phos/CG CGC TGC ATA CTT GGT AGC ACC CCC ATG ATC GTC CGA		GTAGCACC
H12	Round1_192	/5Phos/CG CGC TGC ATA CTT GCA CTA CAC CCC ATG ATC GTC CGA		CACTACAC

### Sheet: Round_2_Barcode1-96
Well Position	Sequence Name	Sequence		Barcode
A01	Round2_01	GTC TCG TGG GCT CGG AGA TGT GTA TAA GAG ACA GAA CGT GAT GTG GCC GAT GTT TCG		AACGTGAT
A02	Round2_09	GTC TCG TGG GCT CGG AGA TGT GTA TAA GAG ACA GCG CTG ATC GTG GCC GAT GTT TCG		CGCTGATC
A03	Round2_17	GTC TCG TGG GCT CGG AGA TGT GTA TAA GAG ACA GAA GGT ACA GTG GCC GAT GTT TCG		AAGGTACA
A04	Round2_25	GTC TCG TGG GCT CGG AGA TGT GTA TAA GAG ACA GAG ATC GCA GTG GCC GAT GTT TCG		AGATCGCA
A05	Round2_33	GTC TCG TGG GCT CGG AGA TGT GTA TAA GAG ACA GCA CTT CGA GTG GCC GAT GTT TCG		CACTTCGA
A06	Round2_41	GTC TCG TGG GCT CGG AGA TGT GTA TAA GAG ACA GCG ACT GGA GTG GCC GAT GTT TCG		CGACTGGA
A07	Round2_49	GTC TCG TGG GCT CGG AGA TGT GTA TAA GAG ACA GGA TAG ACA GTG GCC GAT GTT TCG		GATAGACA
A08	Round2_57	GTC TCG TGG GCT CGG AGA TGT GTA TAA GAG ACA GGT CGT AGA GTG GCC GAT GTT TCG		GTCGTAGA
A09	Round2_65	GTC TCG TGG GCT CGG AGA TGT GTA TAA GAG ACA GTG GAA CAA GTG GCC GAT GTT TCG		TGGAACAA
A10	Round2_73	GTC TCG TGG GCT CGG AGA TGT GTA TAA GAG ACA GAA TGT TGC GTG GCC GAT GTT TCG		AATGTTGC
A11	Round2_81	GTC TCG TGG GCT CGG AGA TGT GTA TAA GAG ACA GAT CAT TCC GTG GCC GAT GTT TCG		ATCATTCC
A12	Round2_89	GTC TCG TGG GCT CGG AGA TGT GTA TAA GAG ACA GCG ACA CAC GTG GCC GAT GTT TCG		CGACACAC
B01	Round2_02	GTC TCG TGG GCT CGG AGA TGT GTA TAA GAG ACA GAA ACA TCG GTG GCC GAT GTT TCG		AAACATCG
B02	Round2_10	GTC TCG TGG GCT CGG AGA TGT GTA TAA GAG ACA GAC AAG CTA GTG GCC GAT GTT TCG		ACAAGCTA
B03	Round2_18	GTC TCG TGG GCT CGG AGA TGT GTA TAA GAG ACA GAC ACA GAA GTG GCC GAT GTT TCG		ACACAGAA
B04	Round2_26	GTC TCG TGG GCT CGG AGA TGT GTA TAA GAG ACA GAG CAG GAA GTG GCC GAT GTT TCG		AGCAGGAA
B05	Round2_34	GTC TCG TGG GCT CGG AGA TGT GTA TAA GAG ACA GCA GCG TTA GTG GCC GAT GTT TCG		CAGCGTTA
B06	Round2_42	GTC TCG TGG GCT CGG AGA TGT GTA TAA GAG ACA GCG CAT ACA GTG GCC GAT GTT TCG		CGCATACA
B07	Round2_50	GTC TCG TGG GCT CGG AGA TGT GTA TAA GAG ACA GGC CAC ATA GTG GCC GAT GTT TCG		GCCACATA
B08	Round2_58	GTC TCG TGG GCT CGG AGA TGT GTA TAA GAG ACA GGT CTG TCA GTG GCC GAT GTT TCG		GTCTGTCA
B09	Round2_66	GTC TCG TGG GCT CGG AGA TGT GTA TAA GAG ACA GTG GCT TCA GTG GCC GAT GTT TCG		TGGCTTCA
B10	Round2_74	GTC TCG TGG GCT CGG AGA TGT GTA TAA GAG ACA GAC ACG ACC GTG GCC GAT GTT TCG		ACACGACC
B11	Round2_82	GTC TCG TGG GCT CGG AGA TGT GTA TAA GAG ACA GAT TGG CTC GTG GCC GAT GTT TCG		ATTGGCTC
B12	Round2_90	GTC TCG TGG GCT CGG AGA TGT GTA TAA GAG ACA GCG GAT TGC GTG GCC GAT GTT TCG		CGGATTGC
C01	Round2_03	GTC TCG TGG GCT CGG AGA TGT GTA TAA GAG ACA GAT GCC TAA GTG GCC GAT GTT TCG		ATGCCTAA
C02	Round2_11	GTC TCG TGG GCT CGG AGA TGT GTA TAA GAG ACA GCT GTA GCC GTG GCC GAT GTT TCG		CTGTAGCC
C03	Round2_19	GTC TCG TGG GCT CGG AGA TGT GTA TAA GAG ACA GAC AGC AGA GTG GCC GAT GTT TCG		ACAGCAGA
C04	Round2_27	GTC TCG TGG GCT CGG AGA TGT GTA TAA GAG ACA GAG TCA CTA GTG GCC GAT GTT TCG		AGTCACTA
C05	Round2_35	GTC TCG TGG GCT CGG AGA TGT GTA TAA GAG ACA GCA TAC CAA GTG GCC GAT GTT TCG		CATACCAA
C06	Round2_43	GTC TCG TGG GCT CGG AGA TGT GTA TAA GAG ACA GCT CAA TGA GTG GCC GAT GTT TCG		CTCAATGA
C07	Round2_51	GTC TCG TGG GCT CGG AGA TGT GTA TAA GAG ACA GGC GAG TAA GTG GCC GAT GTT TCG		GCGAGTAA
C08	Round2_59	GTC TCG TGG GCT CGG AGA TGT GTA TAA GAG ACA GGT GTT CTA GTG GCC GAT GTT TCG		GTGTTCTA
C09	Round2_67	GTC TCG TGG GCT CGG AGA TGT GTA TAA GAG ACA GTG GTG GTA GTG GCC GAT GTT TCG		TGGTGGTA
C10	Round2_75	GTC TCG TGG GCT CGG AGA TGT GTA TAA GAG ACA GAC AGA TTC GTG GCC GAT GTT TCG		ACAGATTC
C11	Round2_83	GTC TCG TGG GCT CGG AGA TGT GTA TAA GAG ACA GCA AGG AGC GTG GCC GAT GTT TCG		CAAGGAGC
C12	Round2_91	GTC TCG TGG GCT CGG AGA TGT GTA TAA GAG ACA GCT AAG GTC GTG GCC GAT GTT TCG		CTAAGGTC
D01	Round2_04	GTC TCG TGG GCT CGG AGA TGT GTA TAA GAG ACA GAG TGG TCA GTG GCC GAT GTT TCG		AGTGGTCA
D02	Round2_12	GTC TCG TGG GCT CGG AGA TGT GTA TAA GAG ACA GAG TAC AAG GTG GCC GAT GTT TCG		AGTACAAG
D03	Round2_20	GTC TCG TGG GCT CGG AGA TGT GTA TAA GAG ACA GAC CTC CAA GTG GCC GAT GTT TCG		ACCTCCAA
D04	Round2_28	GTC TCG TGG GCT CGG AGA TGT GTA TAA GAG ACA GAT CCT GTA GTG GCC GAT GTT TCG		ATCCTGTA
D05	Round2_36	GTC TCG TGG GCT CGG AGA TGT GTA TAA GAG ACA GCC AGT TCA GTG GCC GAT GTT TCG		CCAGTTCA
D06	Round2_44	GTC TCG TGG GCT CGG AGA TGT GTA TAA GAG ACA GCT GAG CCA GTG GCC GAT GTT TCG		CTGAGCCA
D07	Round2_52	GTC TCG TGG GCT CGG AGA TGT GTA TAA GAG ACA GGC TAA CGA GTG GCC GAT GTT TCG		GCTAACGA
D08	Round2_60	GTC TCG TGG GCT CGG AGA TGT GTA TAA GAG ACA GTA GGA TGA GTG GCC GAT GTT TCG		TAGGATGA
D09	Round2_68	GTC TCG TGG GCT CGG AGA TGT GTA TAA GAG ACA GTT CAC GCA GTG GCC GAT GTT TCG		TTCACGCA
D10	Round2_76	GTC TCG TGG GCT CGG AGA TGT GTA TAA GAG ACA GAG ATG TAC GTG GCC GAT GTT TCG		AGATGTAC
D11	Round2_84	GTC TCG TGG GCT CGG AGA TGT GTA TAA GAG ACA GCA CCT TAC GTG GCC GAT GTT TCG		CACCTTAC
D12	Round2_92	GTC TCG TGG GCT CGG AGA TGT GTA TAA GAG ACA GGA ACA GGC GTG GCC GAT GTT TCG		GAACAGGC
E01	Round2_05	GTC TCG TGG GCT CGG AGA TGT GTA TAA GAG ACA GAC CAC TGT GTG GCC GAT GTT TCG		ACCACTGT
E02	Round2_13	GTC TCG TGG GCT CGG AGA TGT GTA TAA GAG ACA GAA CAA CCA GTG GCC GAT GTT TCG		AACAACCA
E03	Round2_21	GTC TCG TGG GCT CGG AGA TGT GTA TAA GAG ACA GAC GCT CGA GTG GCC GAT GTT TCG		ACGCTCGA
E04	Round2_29	GTC TCG TGG GCT CGG AGA TGT GTA TAA GAG ACA GAT TGA GGA GTG GCC GAT GTT TCG		ATTGAGGA
E05	Round2_37	GTC TCG TGG GCT CGG AGA TGT GTA TAA GAG ACA GCC GAA GTA GTG GCC GAT GTT TCG		CCGAAGTA
E06	Round2_45	GTC TCG TGG GCT CGG AGA TGT GTA TAA GAG ACA GCT GGC ATA GTG GCC GAT GTT TCG		CTGGCATA
E07	Round2_53	GTC TCG TGG GCT CGG AGA TGT GTA TAA GAG ACA GGC TCG GTA GTG GCC GAT GTT TCG		GCTCGGTA
E08	Round2_61	GTC TCG TGG GCT CGG AGA TGT GTA TAA GAG ACA GTA TCA GCA GTG GCC GAT GTT TCG		TATCAGCA
E09	Round2_69	GTC TCG TGG GCT CGG AGA TGT GTA TAA GAG ACA GAA CTC ACC GTG GCC GAT GTT TCG		AACTCACC
E10	Round2_77	GTC TCG TGG GCT CGG AGA TGT GTA TAA GAG ACA GAG CAC CTC GTG GCC GAT GTT TCG		AGCACCTC
E11	Round2_85	GTC TCG TGG GCT CGG AGA TGT GTA TAA GAG ACA GCC ATC CTC GTG GCC GAT GTT TCG		CCATCCTC
E12	Round2_93	GTC TCG TGG GCT CGG AGA TGT GTA TAA GAG ACA GGA CAG TGC GTG GCC GAT GTT TCG		GACAGTGC
F01	Round2_06	GTC TCG TGG GCT CGG AGA TGT GTA TAA GAG ACA GAC ATT GGC GTG GCC GAT GTT TCG		ACATTGGC
F02	Round2_14	GTC TCG TGG GCT CGG AGA TGT GTA TAA GAG ACA GAA CCG AGA GTG GCC GAT GTT TCG		AACCGAGA
F03	Round2_22	GTC TCG TGG GCT CGG AGA TGT GTA TAA GAG ACA GAC GTA TCA GTG GCC GAT GTT TCG		ACGTATCA
F04	Round2_30	GTC TCG TGG GCT CGG AGA TGT GTA TAA GAG ACA GCA ACC ACA GTG GCC GAT GTT TCG		CAACCACA
F05	Round2_38	GTC TCG TGG GCT CGG AGA TGT GTA TAA GAG ACA GCC GTG AGA GTG GCC GAT GTT TCG		CCGTGAGA
F06	Round2_46	GTC TCG TGG GCT CGG AGA TGT GTA TAA GAG ACA GGA ATC TGA GTG GCC GAT GTT TCG		GAATCTGA
F07	Round2_54	GTC TCG TGG GCT CGG AGA TGT GTA TAA GAG ACA GGG AGA ACA GTG GCC GAT GTT TCG		GGAGAACA
F08	Round2_62	GTC TCG TGG GCT CGG AGA TGT GTA TAA GAG ACA GTC CGT CTA GTG GCC GAT GTT TCG		TCCGTCTA
F09	Round2_70	GTC TCG TGG GCT CGG AGA TGT GTA TAA GAG ACA GAA GAG ATC GTG GCC GAT GTT TCG		AAGAGATC
F10	Round2_78	GTC TCG TGG GCT CGG AGA TGT GTA TAA GAG ACA GAG CCA TGC GTG GCC GAT GTT TCG		AGCCATGC
F11	Round2_86	GTC TCG TGG GCT CGG AGA TGT GTA TAA GAG ACA GCC GAC AAC GTG GCC GAT GTT TCG		CCGACAAC
F12	Round2_94	GTC TCG TGG GCT CGG AGA TGT GTA TAA GAG ACA GGA GTT AGC GTG GCC GAT GTT TCG		GAGTTAGC
G01	Round2_07	GTC TCG TGG GCT CGG AGA TGT GTA TAA GAG ACA GCA GAT CTG GTG GCC GAT GTT TCG		CAGATCTG
G02	Round2_15	GTC TCG TGG GCT CGG AGA TGT GTA TAA GAG ACA GAA CGC TTA GTG GCC GAT GTT TCG		AACGCTTA
G03	Round2_23	GTC TCG TGG GCT CGG AGA TGT GTA TAA GAG ACA GAC TAT GCA GTG GCC GAT GTT TCG		ACTATGCA
G04	Round2_31	GTC TCG TGG GCT CGG AGA TGT GTA TAA GAG ACA GGA CTA GTA GTG GCC GAT GTT TCG		GACTAGTA
G05	Round2_39	GTC TCG TGG GCT CGG AGA TGT GTA TAA GAG ACA GCC TCC TGA GTG GCC GAT GTT TCG		CCTCCTGA
G06	Round2_47	GTC TCG TGG GCT CGG AGA TGT GTA TAA GAG ACA GCA AGA CTA GTG GCC GAT GTT TCG		CAAGACTA
G07	Round2_55	GTC TCG TGG GCT CGG AGA TGT GTA TAA GAG ACA GGG TGC GAA GTG GCC GAT GTT TCG		GGTGCGAA
G08	Round2_63	GTC TCG TGG GCT CGG AGA TGT GTA TAA GAG ACA GTC TTC ACA GTG GCC GAT GTT TCG		TCTTCACA
G09	Round2_71	GTC TCG TGG GCT CGG AGA TGT GTA TAA GAG ACA GAA GGA CAC GTG GCC GAT GTT TCG		AAGGACAC
G10	Round2_79	GTC TCG TGG GCT CGG AGA TGT GTA TAA GAG ACA GAG GCT AAC GTG GCC GAT GTT TCG		AGGCTAAC
G11	Round2_87	GTC TCG TGG GCT CGG AGA TGT GTA TAA GAG ACA GCC TAA TCC GTG GCC GAT GTT TCG		CCTAATCC
G12	Round2_95	GTC TCG TGG GCT CGG AGA TGT GTA TAA GAG ACA GGA TGA ATC GTG GCC GAT GTT TCG		GATGAATC
H01	Round2_08	GTC TCG TGG GCT CGG AGA TGT GTA TAA GAG ACA GCA TCA AGT GTG GCC GAT GTT TCG		CATCAAGT
H02	Round2_16	GTC TCG TGG GCT CGG AGA TGT GTA TAA GAG ACA GAA GAC GGA GTG GCC GAT GTT TCG		AAGACGGA
H03	Round2_24	GTC TCG TGG GCT CGG AGA TGT GTA TAA GAG ACA GAG AGT CAA GTG GCC GAT GTT TCG		AGAGTCAA
H04	Round2_32	GTC TCG TGG GCT CGG AGA TGT GTA TAA GAG ACA GCA ATG GAA GTG GCC GAT GTT TCG		CAATGGAA
H05	Round2_40	GTC TCG TGG GCT CGG AGA TGT GTA TAA GAG ACA GCG AAC TTA GTG GCC GAT GTT TCG		CGAACTTA
H06	Round2_48	GTC TCG TGG GCT CGG AGA TGT GTA TAA GAG ACA GGA GCT GAA GTG GCC GAT GTT TCG		GAGCTGAA
H07	Round2_56	GTC TCG TGG GCT CGG AGA TGT GTA TAA GAG ACA GGT ACG CAA GTG GCC GAT GTT TCG		GTACGCAA
H08	Round2_64	GTC TCG TGG GCT CGG AGA TGT GTA TAA GAG ACA GTG AAG AGA GTG GCC GAT GTT TCG		TGAAGAGA
H09	Round2_72	GTC TCG TGG GCT CGG AGA TGT GTA TAA GAG ACA GAA TCC GTC GTG GCC GAT GTT TCG		AATCCGTC
H10	Round2_80	GTC TCG TGG GCT CGG AGA TGT GTA TAA GAG ACA GAT AGC GAC GTG GCC GAT GTT TCG		ATAGCGAC
H11	Round2_88	GTC TCG TGG GCT CGG AGA TGT GTA TAA GAG ACA GCC TCT ATC GTG GCC GAT GTT TCG		CCTCTATC
H12	Round2_96	GTC TCG TGG GCT CGG AGA TGT GTA TAA GAG ACA GGC CAA GAC GTG GCC GAT GTT TCG		GCCAAGAC

### Sheet: Round_2_Barcode97-192
Well Position	Sequence Name	Sequence		Barcode
A01	Round2_97	GTC TCG TGG GCT CGG AGA TGT GTA TAA GAG ACA GCT ACC AGT GTG GCC GAT GTT TCG		CTACCAGT
A02	Round2_105	GTC TCG TGG GCT CGG AGA TGT GTA TAA GAG ACA GTA CTG CCT GTG GCC GAT GTT TCG		TACTGCCT
A03	Round2_113	GTC TCG TGG GCT CGG AGA TGT GTA TAA GAG ACA GTG ATA CCA GTG GCC GAT GTT TCG		TGATACCA
A04	Round2_121	GTC TCG TGG GCT CGG AGA TGT GTA TAA GAG ACA GGC CGT CAT GTG GCC GAT GTT TCG		GCCGTCAT
A05	Round2_129	GTC TCG TGG GCT CGG AGA TGT GTA TAA GAG ACA GCC TGG TCT GTG GCC GAT GTT TCG		CCTGGTCT
A06	Round2_137	GTC TCG TGG GCT CGG AGA TGT GTA TAA GAG ACA GGC TGC CAG GTG GCC GAT GTT TCG		GCTGCCAG
A07	Round2_145	GTC TCG TGG GCT CGG AGA TGT GTA TAA GAG ACA GGC ATA TGG GTG GCC GAT GTT TCG		GCATATGG
A08	Round2_153	GTC TCG TGG GCT CGG AGA TGT GTA TAA GAG ACA GGC GGC TCA GTG GCC GAT GTT TCG		GCGGCTCA
A09	Round2_161	GTC TCG TGG GCT CGG AGA TGT GTA TAA GAG ACA GTA ATG CAG GTG GCC GAT GTT TCG		TAATGCAG
A10	Round2_169	GTC TCG TGG GCT CGG AGA TGT GTA TAA GAG ACA GCA ATT AAG GTG GCC GAT GTT TCG		CAATTAAG
A11	Round2_177	GTC TCG TGG GCT CGG AGA TGT GTA TAA GAG ACA GGA TTC GAT GTG GCC GAT GTT TCG		GATTCGAT
A12	Round2_185	GTC TCG TGG GCT CGG AGA TGT GTA TAA GAG ACA GCG TCG TAT GTG GCC GAT GTT TCG		CGTCGTAT
B01	Round2_98	GTC TCG TGG GCT CGG AGA TGT GTA TAA GAG ACA GGT TGG AGC GTG GCC GAT GTT TCG		GTTGGAGC
B02	Round2_106	GTC TCG TGG GCT CGG AGA TGT GTA TAA GAG ACA GCA TTC TCC GTG GCC GAT GTT TCG		CATTCTCC
B03	Round2_114	GTC TCG TGG GCT CGG AGA TGT GTA TAA GAG ACA GGA AGC TAG GTG GCC GAT GTT TCG		GAAGCTAG
B04	Round2_122	GTC TCG TGG GCT CGG AGA TGT GTA TAA GAG ACA GGC GAG ATT GTG GCC GAT GTT TCG		GCGAGATT
B05	Round2_130	GTC TCG TGG GCT CGG AGA TGT GTA TAA GAG ACA GTT GCC GAC GTG GCC GAT GTT TCG		TTGCCGAC
B06	Round2_138	GTC TCG TGG GCT CGG AGA TGT GTA TAA GAG ACA GAT TAC CGT GTG GCC GAT GTT TCG		ATTACCGT
B07	Round2_146	GTC TCG TGG GCT CGG AGA TGT GTA TAA GAG ACA GAG AGC ATC GTG GCC GAT GTT TCG		AGAGCATC
B08	Round2_154	GTC TCG TGG GCT CGG AGA TGT GTA TAA GAG ACA GCC GGT ACC GTG GCC GAT GTT TCG		CCGGTACC
B09	Round2_162	GTC TCG TGG GCT CGG AGA TGT GTA TAA GAG ACA GGT TAT GCC GTG GCC GAT GTT TCG		GTTATGCC
B10	Round2_170	GTC TCG TGG GCT CGG AGA TGT GTA TAA GAG ACA GGG ATT AGT GTG GCC GAT GTT TCG		GGATTAGT
B11	Round2_178	GTC TCG TGG GCT CGG AGA TGT GTA TAA GAG ACA GCG TGA TAA GTG GCC GAT GTT TCG		CGTGATAA
B12	Round2_186	GTC TCG TGG GCT CGG AGA TGT GTA TAA GAG ACA GCG AGA GAT GTG GCC GAT GTT TCG		CGAGAGAT
C01	Round2_99	GTC TCG TGG GCT CGG AGA TGT GTA TAA GAG ACA GTC TTA CGC GTG GCC GAT GTT TCG		TCTTACGC
C02	Round2_107	GTC TCG TGG GCT CGG AGA TGT GTA TAA GAG ACA GCA TAT TAG GTG GCC GAT GTT TCG		CATATTAG
C03	Round2_115	GTC TCG TGG GCT CGG AGA TGT GTA TAA GAG ACA GAG AAG GTT GTG GCC GAT GTT TCG		AGAAGGTT
C04	Round2_123	GTC TCG TGG GCT CGG AGA TGT GTA TAA GAG ACA GTT GCT AGA GTG GCC GAT GTT TCG		TTGCTAGA
C05	Round2_131	GTC TCG TGG GCT CGG AGA TGT GTA TAA GAG ACA GGA CCG TTG GTG GCC GAT GTT TCG		GACCGTTG
C06	Round2_139	GTC TCG TGG GCT CGG AGA TGT GTA TAA GAG ACA GGG CTC TGC GTG GCC GAT GTT TCG		GGCTCTGC
C07	Round2_147	GTC TCG TGG GCT CGG AGA TGT GTA TAA GAG ACA GTC GCA GCC GTG GCC GAT GTT TCG		TCGCAGCC
C08	Round2_155	GTC TCG TGG GCT CGG AGA TGT GTA TAA GAG ACA GTC AGG TAC GTG GCC GAT GTT TCG		TCAGGTAC
C09	Round2_163	GTC TCG TGG GCT CGG AGA TGT GTA TAA GAG ACA GGT AGG AAT GTG GCC GAT GTT TCG		GTAGGAAT
C10	Round2_171	GTC TCG TGG GCT CGG AGA TGT GTA TAA GAG ACA GGG AAT CTC GTG GCC GAT GTT TCG		GGAATCTC
C11	Round2_179	GTC TCG TGG GCT CGG AGA TGT GTA TAA GAG ACA GGG CGA AGT GTG GCC GAT GTT TCG		GGCGAAGT
C12	Round2_187	GTC TCG TGG GCT CGG AGA TGT GTA TAA GAG ACA GCT GCA TGT GTG GCC GAT GTT TCG		CTGCATGT
D01	Round2_100	GTC TCG TGG GCT CGG AGA TGT GTA TAA GAG ACA GGA GAA TCC GTG GCC GAT GTT TCG		GAGAATCC
D02	Round2_108	GTC TCG TGG GCT CGG AGA TGT GTA TAA GAG ACA GTA TGC AAT GTG GCC GAT GTT TCG		TATGCAAT
D03	Round2_116	GTC TCG TGG GCT CGG AGA TGT GTA TAA GAG ACA GTA ACT TGC GTG GCC GAT GTT TCG		TAACTTGC
D04	Round2_124	GTC TCG TGG GCT CGG AGA TGT GTA TAA GAG ACA GGC GGT TGG GTG GCC GAT GTT TCG		GCGGTTGG
D05	Round2_132	GTC TCG TGG GCT CGG AGA TGT GTA TAA GAG ACA GGT TAG CAT GTG GCC GAT GTT TCG		GTTAGCAT
D06	Round2_140	GTC TCG TGG GCT CGG AGA TGT GTA TAA GAG ACA GAT AAT ACG GTG GCC GAT GTT TCG		ATAATACG
D07	Round2_148	GTC TCG TGG GCT CGG AGA TGT GTA TAA GAG ACA GAC TCA ATT GTG GCC GAT GTT TCG		ACTCAATT
D08	Round2_156	GTC TCG TGG GCT CGG AGA TGT GTA TAA GAG ACA GGG AAT TGG GTG GCC GAT GTT TCG		GGAATTGG
D09	Round2_164	GTC TCG TGG GCT CGG AGA TGT GTA TAA GAG ACA GGA CCA ACG GTG GCC GAT GTT TCG		GACCAACG
D10	Round2_172	GTC TCG TGG GCT CGG AGA TGT GTA TAA GAG ACA GCT GGA CGC GTG GCC GAT GTT TCG		CTGGACGC
D11	Round2_180	GTC TCG TGG GCT CGG AGA TGT GTA TAA GAG ACA GCT AGG TGT GTG GCC GAT GTT TCG		CTAGGTGT
D12	Round2_188	GTC TCG TGG GCT CGG AGA TGT GTA TAA GAG ACA GTC AGT GCT GTG GCC GAT GTT TCG		TCAGTGCT
E01	Round2_101	GTC TCG TGG GCT CGG AGA TGT GTA TAA GAG ACA GGA TCT ACT GTG GCC GAT GTT TCG		GATCTACT
E02	Round2_109	GTC TCG TGG GCT CGG AGA TGT GTA TAA GAG ACA GTA CGG AAC GTG GCC GAT GTT TCG		TACGGAAC
E03	Round2_117	GTC TCG TGG GCT CGG AGA TGT GTA TAA GAG ACA GGA TTC CTG GTG GCC GAT GTT TCG		GATTCCTG
E04	Round2_125	GTC TCG TGG GCT CGG AGA TGT GTA TAA GAG ACA GTC GAT AAT GTG GCC GAT GTT TCG		TCGATAAT
E05	Round2_133	GTC TCG TGG GCT CGG AGA TGT GTA TAA GAG ACA GCT TAT CCG GTG GCC GAT GTT TCG		CTTATCCG
E06	Round2_141	GTC TCG TGG GCT CGG AGA TGT GTA TAA GAG ACA GTC AGA ATG GTG GCC GAT GTT TCG		TCAGAATG
E07	Round2_149	GTC TCG TGG GCT CGG AGA TGT GTA TAA GAG ACA GTA TAG GTT GTG GCC GAT GTT TCG		TATAGGTT
E08	Round2_157	GTC TCG TGG GCT CGG AGA TGT GTA TAA GAG ACA GTG TAT CGC GTG GCC GAT GTT TCG		TGTATCGC
E09	Round2_165	GTC TCG TGG GCT CGG AGA TGT GTA TAA GAG ACA GGG ACG CTG GTG GCC GAT GTT TCG		GGACGCTG
E10	Round2_173	GTC TCG TGG GCT CGG AGA TGT GTA TAA GAG ACA GGT TCA GCT GTG GCC GAT GTT TCG		GTTCAGCT
E11	Round2_181	GTC TCG TGG GCT CGG AGA TGT GTA TAA GAG ACA GAA TGA CCT GTG GCC GAT GTT TCG		AATGACCT
E12	Round2_189	GTC TCG TGG GCT CGG AGA TGT GTA TAA GAG ACA GAC GTC ATG GTG GCC GAT GTT TCG		ACGTCATG
F01	Round2_102	GTC TCG TGG GCT CGG AGA TGT GTA TAA GAG ACA GTT AAG ACT GTG GCC GAT GTT TCG		TTAAGACT
F02	Round2_110	GTC TCG TGG GCT CGG AGA TGT GTA TAA GAG ACA GAT CCG GAT GTG GCC GAT GTT TCG		ATCCGGAT
F03	Round2_118	GTC TCG TGG GCT CGG AGA TGT GTA TAA GAG ACA GCG CCA ACC GTG GCC GAT GTT TCG		CGCCAACC
F04	Round2_126	GTC TCG TGG GCT CGG AGA TGT GTA TAA GAG ACA GTT CGA CGG GTG GCC GAT GTT TCG		TTCGACGG
F05	Round2_134	GTC TCG TGG GCT CGG AGA TGT GTA TAA GAG ACA GTG CCG CTT GTG GCC GAT GTT TCG		TGCCGCTT
F06	Round2_142	GTC TCG TGG GCT CGG AGA TGT GTA TAA GAG ACA GTA ACG GTC GTG GCC GAT GTT TCG		TAACGGTC
F07	Round2_150	GTC TCG TGG GCT CGG AGA TGT GTA TAA GAG ACA GGT ATA CTC GTG GCC GAT GTT TCG		GTATACTC
F08	Round2_158	GTC TCG TGG GCT CGG AGA TGT GTA TAA GAG ACA GCT CAA GTG GTG GCC GAT GTT TCG		CTCAAGTG
F09	Round2_166	GTC TCG TGG GCT CGG AGA TGT GTA TAA GAG ACA GCG GTC GAG GTG GCC GAT GTT TCG		CGGTCGAG
F10	Round2_174	GTC TCG TGG GCT CGG AGA TGT GTA TAA GAG ACA GTT AAC TAG GTG GCC GAT GTT TCG		TTAACTAG
F11	Round2_182	GTC TCG TGG GCT CGG AGA TGT GTA TAA GAG ACA GCA TTA GTG GTG GCC GAT GTT TCG		CATTAGTG
F12	Round2_190	GTC TCG TGG GCT CGG AGA TGT GTA TAA GAG ACA GTC GAT GTG GTG GCC GAT GTT TCG		TCGATGTG
G01	Round2_103	GTC TCG TGG GCT CGG AGA TGT GTA TAA GAG ACA GGA CTT CAG GTG GCC GAT GTT TCG		GACTTCAG
G02	Round2_111	GTC TCG TGG GCT CGG AGA TGT GTA TAA GAG ACA GAG GTC CGT GTG GCC GAT GTT TCG		AGGTCCGT
G03	Round2_119	GTC TCG TGG GCT CGG AGA TGT GTA TAA GAG ACA GAA CGC CGG GTG GCC GAT GTT TCG		AACGCCGG
G04	Round2_127	GTC TCG TGG GCT CGG AGA TGT GTA TAA GAG ACA GCT CTC TAT GTG GCC GAT GTT TCG		CTCTCTAT
G05	Round2_135	GTC TCG TGG GCT CGG AGA TGT GTA TAA GAG ACA GAA TCG CAT GTG GCC GAT GTT TCG		AATCGCAT
G06	Round2_143	GTC TCG TGG GCT CGG AGA TGT GTA TAA GAG ACA GGG CCA TAG GTG GCC GAT GTT TCG		GGCCATAG
G07	Round2_151	GTC TCG TGG GCT CGG AGA TGT GTA TAA GAG ACA GAG GCC TCC GTG GCC GAT GTT TCG		AGGCCTCC
G08	Round2_159	GTC TCG TGG GCT CGG AGA TGT GTA TAA GAG ACA GTG GTA ATG GTG GCC GAT GTT TCG		TGGTAATG
G09	Round2_167	GTC TCG TGG GCT CGG AGA TGT GTA TAA GAG ACA GTC GTC GGC GTG GCC GAT GTT TCG		TCGTCGGC
G10	Round2_175	GTC TCG TGG GCT CGG AGA TGT GTA TAA GAG ACA GTT ACT CCT GTG GCC GAT GTT TCG		TTACTCCT
G11	Round2_183	GTC TCG TGG GCT CGG AGA TGT GTA TAA GAG ACA GAC CTG TGG GTG GCC GAT GTT TCG		ACCTGTGG
G12	Round2_191	GTC TCG TGG GCT CGG AGA TGT GTA TAA GAG ACA GTC TGA TCG GTG GCC GAT GTT TCG		TCTGATCG
H01	Round2_104	GTC TCG TGG GCT CGG AGA TGT GTA TAA GAG ACA GTC AAT AGG GTG GCC GAT GTT TCG		TCAATAGG
H02	Round2_112	GTC TCG TGG GCT CGG AGA TGT GTA TAA GAG ACA GTT AAC CTT GTG GCC GAT GTT TCG		TTAACCTT
H03	Round2_120	GTC TCG TGG GCT CGG AGA TGT GTA TAA GAG ACA GTA TGC TTG GTG GCC GAT GTT TCG		TATGCTTG
H04	Round2_128	GTC TCG TGG GCT CGG AGA TGT GTA TAA GAG ACA GCC ATG ACT GTG GCC GAT GTT TCG		CCATGACT
H05	Round2_136	GTC TCG TGG GCT CGG AGA TGT GTA TAA GAG ACA GCC TAG AGG GTG GCC GAT GTT TCG		CCTAGAGG
H06	Round2_144	GTC TCG TGG GCT CGG AGA TGT GTA TAA GAG ACA GAC TCT TAG GTG GCC GAT GTT TCG		ACTCTTAG
H07	Round2_152	GTC TCG TGG GCT CGG AGA TGT GTA TAA GAG ACA GGT TGC GCG GTG GCC GAT GTT TCG		GTTGCGCG
H08	Round2_160	GTC TCG TGG GCT CGG AGA TGT GTA TAA GAG ACA GAC GAA TTG GTG GCC GAT GTT TCG		ACGAATTG
H09	Round2_168	GTC TCG TGG GCT CGG AGA TGT GTA TAA GAG ACA GCG TAT GCT GTG GCC GAT GTT TCG		CGTATGCT
H10	Round2_176	GTC TCG TGG GCT CGG AGA TGT GTA TAA GAG ACA GAT CTG CAG GTG GCC GAT GTT TCG		ATCTGCAG
H11	Round2_184	GTC TCG TGG GCT CGG AGA TGT GTA TAA GAG ACA GGT AGC ACC GTG GCC GAT GTT TCG		GTAGCACC
H12	Round2_192	GTC TCG TGG GCT CGG AGA TGT GTA TAA GAG ACA GCA CTA CAC GTG GCC GAT GTT TCG		CACTACAC
