## Extended Data Table 8 for "Disrupted chromatin architecture blocks B lymphopoiesis in Down syndrome"

### Sheet: Ad1
Well Position	Sequence Name	Sequence
A01	v2_Ad1.01_TAGATCGC	AAT GAT ACG GCG ACC ACC GAG ATC TAC ACT AGA TCG CTC GTC GGC AGC GTC AGA TGT GTA T
A02	v2_Ad1.09_TGGAAATC	AAT GAT ACG GCG ACC ACC GAG ATC TAC ACT GGA AAT CTC GTC GGC AGC GTC AGA TGT GTA T
A03	v2_Ad1.17_TTCGTGCA	AAT GAT ACG GCG ACC ACC GAG ATC TAC ACT TCG TGC ATC GTC GGC AGC GTC AGA TGT GTA T
A04	v2_Ad1.25_AGCCGTTC	AAT GAT ACG GCG ACC ACC GAG ATC TAC ACA GCC GTT CTC GTC GGC AGC GTC AGA TGT GTA T
A05	v2_Ad1.33_GCATTAAG	AAT GAT ACG GCG ACC ACC GAG ATC TAC ACG CAT TAA GTC GTC GGC AGC GTC AGA TGT GTA T
A06	v2_Ad1.41_CCAGTTTA	AAT GAT ACG GCG ACC ACC GAG ATC TAC ACC CAG TTT ATC GTC GGC AGC GTC AGA TGT GTA T
A07	v2_Ad1.49_GAGACGTG	AAT GAT ACG GCG ACC ACC GAG ATC TAC ACG AGA CGT GTC GTC GGC AGC GTC AGA TGT GTA T
A08	v2_Ad1.57_ACGCGCAG	AAT GAT ACG GCG ACC ACC GAG ATC TAC ACA CGC GCA GTC GTC GGC AGC GTC AGA TGT GTA T
A09	v2_Ad1.65_ATCGAATG	AAT GAT ACG GCG ACC ACC GAG ATC TAC ACA TCG AAT GTC GTC GGC AGC GTC AGA TGT GTA T
A10	v2_Ad1.73_GTAATACA	AAT GAT ACG GCG ACC ACC GAG ATC TAC ACG TAA TAC ATC GTC GGC AGC GTC AGA TGT GTA T
A11	v2_Ad1.81_CAATGTAG	AAT GAT ACG GCG ACC ACC GAG ATC TAC ACC AAT GTA GTC GTC GGC AGC GTC AGA TGT GTA T
A12	v2_Ad1.89_CCACACAC	AAT GAT ACG GCG ACC ACC GAG ATC TAC ACC CAC ACA CTC GTC GGC AGC GTC AGA TGT GTA T
B01	v2_Ad1.02_CTCTCTAT	AAT GAT ACG GCG ACC ACC GAG ATC TAC ACC TCT CTA TTC GTC GGC AGC GTC AGA TGT GTA T
B02	v2_Ad1.10_AACATGAT	AAT GAT ACG GCG ACC ACC GAG ATC TAC ACA ACA TGA TTC GTC GGC AGC GTC AGA TGT GTA T
B03	v2_Ad1.18_AGGTTGCC	AAT GAT ACG GCG ACC ACC GAG ATC TAC ACA GGT TGC CTC GTC GGC AGC GTC AGA TGT GTA T
B04	v2_Ad1.26_ATTGGGTC	AAT GAT ACG GCG ACC ACC GAG ATC TAC ACA TTG GGT CTC GTC GGC AGC GTC AGA TGT GTA T
B05	v2_Ad1.34_ACGATAAC	AAT GAT ACG GCG ACC ACC GAG ATC TAC ACA CGA TAA CTC GTC GGC AGC GTC AGA TGT GTA T
B06	v2_Ad1.42_ACCGGCCC	AAT GAT ACG GCG ACC ACC GAG ATC TAC ACA CCG GCC CTC GTC GGC AGC GTC AGA TGT GTA T
B07	v2_Ad1.50_TTGCCTAA	AAT GAT ACG GCG ACC ACC GAG ATC TAC ACT TGC CTA ATC GTC GGC AGC GTC AGA TGT GTA T
B08	v2_Ad1.58_TCTGGCGA	AAT GAT ACG GCG ACC ACC GAG ATC TAC ACT CTG GCG ATC GTC GGC AGC GTC AGA TGT GTA T
B09	v2_Ad1.66_TCAAGAGC	AAT GAT ACG GCG ACC ACC GAG ATC TAC ACT CAA GAG CTC GTC GGC AGC GTC AGA TGT GTA T
B10	v2_Ad1.74_GGCGTCTA	AAT GAT ACG GCG ACC ACC GAG ATC TAC ACG GCG TCT ATC GTC GGC AGC GTC AGA TGT GTA T
B11	v2_Ad1.82_GGCTACCC	AAT GAT ACG GCG ACC ACC GAG ATC TAC ACG GCT ACC CTC GTC GGC AGC GTC AGA TGT GTA T
B12	v2_Ad1.90_ATATTATC	AAT GAT ACG GCG ACC ACC GAG ATC TAC ACA TAT TAT CTC GTC GGC AGC GTC AGA TGT GTA T
C01	v2_Ad1.03_TATCCTCT	AAT GAT ACG GCG ACC ACC GAG ATC TAC ACT ATC CTC TTC GTC GGC AGC GTC AGA TGT GTA T
C02	v2_Ad1.11_TGATGAAA	AAT GAT ACG GCG ACC ACC GAG ATC TAC ACT GAT GAA ATC GTC GGC AGC GTC AGA TGT GTA T
C03	v2_Ad1.19_CCTTATGT	AAT GAT ACG GCG ACC ACC GAG ATC TAC ACC CTT ATG TTC GTC GGC AGC GTC AGA TGT GTA T
C04	v2_Ad1.27_TGCATACT	AAT GAT ACG GCG ACC ACC GAG ATC TAC ACT GCA TAC TTC GTC GGC AGC GTC AGA TGT GTA T
C05	v2_Ad1.35_CCTGCGGG	AAT GAT ACG GCG ACC ACC GAG ATC TAC ACC CTG CGG GTC GTC GGC AGC GTC AGA TGT GTA T
C06	v2_Ad1.43_CTAGAAGT	AAT GAT ACG GCG ACC ACC GAG ATC TAC ACC TAG AAG TTC GTC GGC AGC GTC AGA TGT GTA T
C07	v2_Ad1.51_TTAACTTG	AAT GAT ACG GCG ACC ACC GAG ATC TAC ACT TAA CTT GTC GTC GGC AGC GTC AGA TGT GTA T
C08	v2_Ad1.59_AATCTACA	AAT GAT ACG GCG ACC ACC GAG ATC TAC ACA ATC TAC ATC GTC GGC AGC GTC AGA TGT GTA T
C09	v2_Ad1.67_GCCCACGT	AAT GAT ACG GCG ACC ACC GAG ATC TAC ACG CCC ACG TTC GTC GGC AGC GTC AGA TGT GTA T
C10	v2_Ad1.75_GCGCTGCT	AAT GAT ACG GCG ACC ACC GAG ATC TAC ACG CGC TGC TTC GTC GGC AGC GTC AGA TGT GTA T
C11	v2_Ad1.83_AAAGTCCG	AAT GAT ACG GCG ACC ACC GAG ATC TAC ACA AAG TCC GTC GTC GGC AGC GTC AGA TGT GTA T
C12	v2_Ad1.91_CCGAAGCA	AAT GAT ACG GCG ACC ACC GAG ATC TAC ACC CGA AGC ATC GTC GGC AGC GTC AGA TGT GTA T
D01	v2_Ad1.04_AGAGTAGA	AAT GAT ACG GCG ACC ACC GAG ATC TAC ACA GAG TAG ATC GTC GGC AGC GTC AGA TGT GTA T
D02	v2_Ad1.12_GTCGGACT	AAT GAT ACG GCG ACC ACC GAG ATC TAC ACG TCG GAC TTC GTC GGC AGC GTC AGA TGT GTA T
D03	v2_Ad1.20_CAGCAACG	AAT GAT ACG GCG ACC ACC GAG ATC TAC ACC AGC AAC GTC GTC GGC AGC GTC AGA TGT GTA T
D04	v2_Ad1.28_GGGCTTGG	AAT GAT ACG GCG ACC ACC GAG ATC TAC ACG GGC TTG GTC GTC GGC AGC GTC AGA TGT GTA T
D05	v2_Ad1.36_TGATTGTT	AAT GAT ACG GCG ACC ACC GAG ATC TAC ACT GAT TGT TTC GTC GGC AGC GTC AGA TGT GTA T
D06	v2_Ad1.44_CGCCAGAT	AAT GAT ACG GCG ACC ACC GAG ATC TAC ACC GCC AGA TTC GTC GGC AGC GTC AGA TGT GTA T
D07	v2_Ad1.52_CTTTAACA	AAT GAT ACG GCG ACC ACC GAG ATC TAC ACC TTT AAC ATC GTC GGC AGC GTC AGA TGT GTA T
D08	v2_Ad1.60_TACTGACC	AAT GAT ACG GCG ACC ACC GAG ATC TAC ACT ACT GAC CTC GTC GGC AGC GTC AGA TGT GTA T
D09	v2_Ad1.68_TGGGCGGT	AAT GAT ACG GCG ACC ACC GAG ATC TAC ACT GGG CGG TTC GTC GGC AGC GTC AGA TGT GTA T
D10	v2_Ad1.76_GTGCCATT	AAT GAT ACG GCG ACC ACC GAG ATC TAC ACG TGC CAT TTC GTC GGC AGC GTC AGA TGT GTA T
D11	v2_Ad1.84_TTCCGCGG	AAT GAT ACG GCG ACC ACC GAG ATC TAC ACT TCC GCG GTC GTC GGC AGC GTC AGA TGT GTA T
D12	v2_Ad1.92_GTATCGGT	AAT GAT ACG GCG ACC ACC GAG ATC TAC ACG TAT CGG TTC GTC GGC AGC GTC AGA TGT GTA T
E01	v2_Ad1.05_GTAAGGAG	AAT GAT ACG GCG ACC ACC GAG ATC TAC ACG TAA GGA GTC GTC GGC AGC GTC AGA TGT GTA T
E02	v2_Ad1.13_TTTCTAGC	AAT GAT ACG GCG ACC ACC GAG ATC TAC ACT TTC TAG CTC GTC GGC AGC GTC AGA TGT GTA T
E03	v2_Ad1.21_GGTTCAAT	AAT GAT ACG GCG ACC ACC GAG ATC TAC ACG GTT CAA TTC GTC GGC AGC GTC AGA TGT GTA T
E04	v2_Ad1.29_GACGTGGC	AAT GAT ACG GCG ACC ACC GAG ATC TAC ACG ACG TGG CTC GTC GGC AGC GTC AGA TGT GTA T
E05	v2_Ad1.37_GGCACGGA	AAT GAT ACG GCG ACC ACC GAG ATC TAC ACG GCA CGG ATC GTC GGC AGC GTC AGA TGT GTA T
E06	v2_Ad1.45_TCACATGG	AAT GAT ACG GCG ACC ACC GAG ATC TAC ACT CAC ATG GTC GTC GGC AGC GTC AGA TGT GTA T
E07	v2_Ad1.53_CGTAGACC	AAT GAT ACG GCG ACC ACC GAG ATC TAC ACC GTA GAC CTC GTC GGC AGC GTC AGA TGT GTA T
E08	v2_Ad1.61_CGATAGGG	AAT GAT ACG GCG ACC ACC GAG ATC TAC ACC GAT AGG GTC GTC GGC AGC GTC AGA TGT GTA T
E09	v2_Ad1.69_CCCTTGGA	AAT GAT ACG GCG ACC ACC GAG ATC TAC ACC CCT TGG ATC GTC GGC AGC GTC AGA TGT GTA T
E10	v2_Ad1.77_TAGGTATG	AAT GAT ACG GCG ACC ACC GAG ATC TAC ACT AGG TAT GTC GTC GGC AGC GTC AGA TGT GTA T
E11	v2_Ad1.85_AGGCACTT	AAT GAT ACG GCG ACC ACC GAG ATC TAC ACA GGC ACT TTC GTC GGC AGC GTC AGA TGT GTA T
F01	v2_Ad1.06_ACTGCATA	AAT GAT ACG GCG ACC ACC GAG ATC TAC ACA CTG CAT ATC GTC GGC AGC GTC AGA TGT GTA T
F02	v2_Ad1.14_TAACCAAG	AAT GAT ACG GCG ACC ACC GAG ATC TAC ACT AAC CAA GTC GTC GGC AGC GTC AGA TGT GTA T
F03	v2_Ad1.22_ACATTCGT	AAT GAT ACG GCG ACC ACC GAG ATC TAC ACA CAT TCG TTC GTC GGC AGC GTC AGA TGT GTA T
F04	v2_Ad1.30_GCAAATTT	AAT GAT ACG GCG ACC ACC GAG ATC TAC ACG CAA ATT TTC GTC GGC AGC GTC AGA TGT GTA T
F05	v2_Ad1.38_GATCATTC	AAT GAT ACG GCG ACC ACC GAG ATC TAC ACG ATC ATT CTC GTC GGC AGC GTC AGA TGT GTA T
F06	v2_Ad1.46_GAACTCGA	AAT GAT ACG GCG ACC ACC GAG ATC TAC ACG AAC TCG ATC GTC GGC AGC GTC AGA TGT GTA T
F07	v2_Ad1.54_TATTTGCG	AAT GAT ACG GCG ACC ACC GAG ATC TAC ACT ATT TGC GTC GTC GGC AGC GTC AGA TGT GTA T
F08	v2_Ad1.62_ACTTAGAA	AAT GAT ACG GCG ACC ACC GAG ATC TAC ACA CTT AGA ATC GTC GGC AGC GTC AGA TGT GTA T
F09	v2_Ad1.70_ATTACCGT	AAT GAT ACG GCG ACC ACC GAG ATC TAC ACA TTA CCG TTC GTC GGC AGC GTC AGA TGT GTA T
F10	v2_Ad1.78_AACACCTA	AAT GAT ACG GCG ACC ACC GAG ATC TAC ACA ACA CCT ATC GTC GGC AGC GTC AGA TGT GTA T
F11	v2_Ad1.86_CTTCAGTG	AAT GAT ACG GCG ACC ACC GAG ATC TAC ACC TTC AGT GTC GTC GGC AGC GTC AGA TGT GTA T
G01	v2_Ad1.07_AAGGAGTA	AAT GAT ACG GCG ACC ACC GAG ATC TAC ACA AGG AGT ATC GTC GGC AGC GTC AGA TGT GTA T
G02	v2_Ad1.15_GTGTATCG	AAT GAT ACG GCG ACC ACC GAG ATC TAC ACG TGT ATC GTC GTC GGC AGC GTC AGA TGT GTA T
G03	v2_Ad1.23_GATTCCCA	AAT GAT ACG GCG ACC ACC GAG ATC TAC ACG ATT CCC ATC GTC GGC AGC GTC AGA TGT GTA T
G04	v2_Ad1.31_GCAGCCTC	AAT GAT ACG GCG ACC ACC GAG ATC TAC ACG CAG CCT CTC GTC GGC AGC GTC AGA TGT GTA T
G05	v2_Ad1.39_ATGGTCAT	AAT GAT ACG GCG ACC ACC GAG ATC TAC ACA TGG TCA TTC GTC GGC AGC GTC AGA TGT GTA T
G06	v2_Ad1.47_CCACCGTT	AAT GAT ACG GCG ACC ACC GAG ATC TAC ACC CAC CGT TTC GTC GGC AGC GTC AGA TGT GTA T
G07	v2_Ad1.55_ATCCAGGA	AAT GAT ACG GCG ACC ACC GAG ATC TAC ACA TCC AGG ATC GTC GGC AGC GTC AGA TGT GTA T
G08	v2_Ad1.63_AGAGATCT	AAT GAT ACG GCG ACC ACC GAG ATC TAC ACA GAG ATC TTC GTC GGC AGC GTC AGA TGT GTA T
G09	v2_Ad1.71_AGTCCGAG	AAT GAT ACG GCG ACC ACC GAG ATC TAC ACA GTC CGA GTC GTC GGC AGC GTC AGA TGT GTA T
G10	v2_Ad1.79_CTCCGAAC	AAT GAT ACG GCG ACC ACC GAG ATC TAC ACC TCC GAA CTC GTC GGC AGC GTC AGA TGT GTA T
G11	v2_Ad1.87_GCCGGTAG	AAT GAT ACG GCG ACC ACC GAG ATC TAC ACG CCG GTA GTC GTC GGC AGC GTC AGA TGT GTA T
H01	v2_Ad1.08_CTAAGCCT	AAT GAT ACG GCG ACC ACC GAG ATC TAC ACC TAA GCC TTC GTC GGC AGC GTC AGA TGT GTA T
H02	v2_Ad1.16_TCCATCAA	AAT GAT ACG GCG ACC ACC GAG ATC TAC ACT CCA TCA ATC GTC GGC AGC GTC AGA TGT GTA T
H03	v2_Ad1.24_CGGACTGC	AAT GAT ACG GCG ACC ACC GAG ATC TAC ACC GGA CTG CTC GTC GGC AGC GTC AGA TGT GTA T
H04	v2_Ad1.32_TCCGAGTT	AAT GAT ACG GCG ACC ACC GAG ATC TAC ACT CCG AGT TTC GTC GGC AGC GTC AGA TGT GTA T
H05	v2_Ad1.40_CGTACCAA	AAT GAT ACG GCG ACC ACC GAG ATC TAC ACC GTA CCA ATC GTC GGC AGC GTC AGA TGT GTA T
H06	v2_Ad1.48_TAAGTTAC	AAT GAT ACG GCG ACC ACC GAG ATC TAC ACT AAG TTA CTC GTC GGC AGC GTC AGA TGT GTA T
H07	v2_Ad1.56_TGTTCCTG	AAT GAT ACG GCG ACC ACC GAG ATC TAC ACT GTT CCT GTC GTC GGC AGC GTC AGA TGT GTA T
H08	v2_Ad1.64_GGTGAAGG	AAT GAT ACG GCG ACC ACC GAG ATC TAC ACG GTG AAG GTC GTC GGC AGC GTC AGA TGT GTA T
H09	v2_Ad1.72_ACTTGTTG	AAT GAT ACG GCG ACC ACC GAG ATC TAC ACA CTT GTT GTC GTC GGC AGC GTC AGA TGT GTA T
H10	v2_Ad1.80_CAACGGCA	AAT GAT ACG GCG ACC ACC GAG ATC TAC ACC AAC GGC ATC GTC GGC AGC GTC AGA TGT GTA T
H11	v2_Ad1.88_TTCAATCC	AAT GAT ACG GCG ACC ACC GAG ATC TAC ACT TCA ATC CTC GTC GGC AGC GTC AGA TGT GTA T

### Sheet: Ad2
Well Position	Sequence Name	Sequence
A01	v2_Ad2.01_TAAGGCGA	CAA GCA GAA GAC GGC ATA CGA GAT TCG CCT TAG TCT CGT GGG CTC GGA GAT GTG
A02	v2_Ad2.09_GCTACGCT	CAA GCA GAA GAC GGC ATA CGA GAT AGC GTA GCG TCT CGT GGG CTC GGA GAT GTG
A03	v2_Ad2.17_GTGTGGTG	CAA GCA GAA GAC GGC ATA CGA GAT CAC CAC ACG TCT CGT GGG CTC GGA GAT GTG
A04	v2_Ad2.25_ACAAAGTG	CAA GCA GAA GAC GGC ATA CGA GAT CAC TTT GTG TCT CGT GGG CTC GGA GAT GTG
A05	v2_Ad2.33_GTTAACAG	CAA GCA GAA GAC GGC ATA CGA GAT CTG TTA ACG TCT CGT GGG CTC GGA GAT GTG
A06	v2_Ad2.41_TACACCTC	CAA GCA GAA GAC GGC ATA CGA GAT GAG GTG TAG TCT CGT GGG CTC GGA GAT GTG
A07	v2_Ad2.49_TTATGAAA	CAA GCA GAA GAC GGC ATA CGA GAT TTT CAT AAG TCT CGT GGG CTC GGA GAT GTG
A08	v2_Ad2.57_CGGTTCCC	CAA GCA GAA GAC GGC ATA CGA GAT GGG AAC CGG TCT CGT GGG CTC GGA GAT GTG
A09	v2_Ad2.65_TAACAACA	CAA GCA GAA GAC GGC ATA CGA GAT TGT TGT TAG TCT CGT GGG CTC GGA GAT GTG
A10	v2_Ad2.73_ATTTATCT	CAA GCA GAA GAC GGC ATA CGA GAT AGA TAA ATG TCT CGT GGG CTC GGA GAT GTG
A11	v2_Ad2.81_GCTTGCCA	CAA GCA GAA GAC GGC ATA CGA GAT TGG CAA GCG TCT CGT GGG CTC GGA GAT GTG
A12	v2_Ad2.89_CACTAGGC	CAA GCA GAA GAC GGC ATA CGA GAT GCC TAG TGG TCT CGT GGG CTC GGA GAT GTG
B01	v2_Ad2.02_CGTACTAG	CAA GCA GAA GAC GGC ATA CGA GAT CTA GTA CGG TCT CGT GGG CTC GGA GAT GTG
B02	v2_Ad2.10_CGAGGCTG	CAA GCA GAA GAC GGC ATA CGA GAT CAG CCT CGG TCT CGT GGG CTC GGA GAT GTG
B03	v2_Ad2.18_TGGGTTTC	CAA GCA GAA GAC GGC ATA CGA GAT GAA ACC CAG TCT CGT GGG CTC GGA GAT GTG
B04	v2_Ad2.26_TACTTGAA	CAA GCA GAA GAC GGC ATA CGA GAT TTC AAG TAG TCT CGT GGG CTC GGA GAT GTG
B05	v2_Ad2.34_AATGGTAG	CAA GCA GAA GAC GGC ATA CGA GAT CTA CCA TTG TCT CGT GGG CTC GGA GAT GTG
B06	v2_Ad2.42_GGTCATTT	CAA GCA GAA GAC GGC ATA CGA GAT AAA TGA CCG TCT CGT GGG CTC GGA GAT GTG
B07	v2_Ad2.50_CTTGGGTC	CAA GCA GAA GAC GGC ATA CGA GAT GAC CCA AGG TCT CGT GGG CTC GGA GAT GTG
B08	v2_Ad2.58_ACCGGCTA	CAA GCA GAA GAC GGC ATA CGA GAT TAG CCG GTG TCT CGT GGG CTC GGA GAT GTG
B09	v2_Ad2.66_GGTAAACC	CAA GCA GAA GAC GGC ATA CGA GAT GGT TTA CCG TCT CGT GGG CTC GGA GAT GTG
B10	v2_Ad2.74_ACAGTTGC	CAA GCA GAA GAC GGC ATA CGA GAT GCA ACT GTG TCT CGT GGG CTC GGA GAT GTG
B11	v2_Ad2.82_TTCTACCA	CAA GCA GAA GAC GGC ATA CGA GAT TGG TAG AAG TCT CGT GGG CTC GGA GAT GTG
B12	v2_Ad2.90_TCGAAGCC	CAA GCA GAA GAC GGC ATA CGA GAT GGC TTC GAG TCT CGT GGG CTC GGA GAT GTG
C01	v2_Ad2.03_AGGCAGAA	CAA GCA GAA GAC GGC ATA CGA GAT TTC TGC CTG TCT CGT GGG CTC GGA GAT GTG
C02	v2_Ad2.11_AAGAGGCA	CAA GCA GAA GAC GGC ATA CGA GAT TGC CTC TTG TCT CGT GGG CTC GGA GAT GTG
C03	v2_Ad2.19_TGGTCACA	CAA GCA GAA GAC GGC ATA CGA GAT TGT GAC CAG TCT CGT GGG CTC GGA GAT GTG
C04	v2_Ad2.27_GTGATAGC	CAA GCA GAA GAC GGC ATA CGA GAT GCT ATC ACG TCT CGT GGG CTC GGA GAT GTG
C05	v2_Ad2.35_GAGCACGT	CAA GCA GAA GAC GGC ATA CGA GAT ACG TGC TCG TCT CGT GGG CTC GGA GAT GTG
C06	v2_Ad2.43_CAATCTTA	CAA GCA GAA GAC GGC ATA CGA GAT TAA GAT TGG TCT CGT GGG CTC GGA GAT GTG
C07	v2_Ad2.51_CCAAATAA	CAA GCA GAA GAC GGC ATA CGA GAT TTA TTT GGG TCT CGT GGG CTC GGA GAT GTG
C08	v2_Ad2.59_CTCATGGG	CAA GCA GAA GAC GGC ATA CGA GAT CCC ATG AGG TCT CGT GGG CTC GGA GAT GTG
C09	v2_Ad2.67_CATCGACC	CAA GCA GAA GAC GGC ATA CGA GAT GGT CGA TGG TCT CGT GGG CTC GGA GAT GTG
C10	v2_Ad2.75_CCCGAGAT	CAA GCA GAA GAC GGC ATA CGA GAT ATC TCG GGG TCT CGT GGG CTC GGA GAT GTG
C11	v2_Ad2.83_ACGTGACG	CAA GCA GAA GAC GGC ATA CGA GAT CGT CAC GTG TCT CGT GGG CTC GGA GAT GTG
C12	v2_Ad2.91_GCATGTAC	CAA GCA GAA GAC GGC ATA CGA GAT GTA CAT GCG TCT CGT GGG CTC GGA GAT GTG
D01	v2_Ad2.04_TCCTGAGC	CAA GCA GAA GAC GGC ATA CGA GAT GCT CAG GAG TCT CGT GGG CTC GGA GAT GTG
D02	v2_Ad2.12_GTAGAGGA	CAA GCA GAA GAC GGC ATA CGA GAT TCC TCT ACG TCT CGT GGG CTC GGA GAT GTG
D03	v2_Ad2.20_TTGACCCT	CAA GCA GAA GAC GGC ATA CGA GAT AGG GTC AAG TCT CGT GGG CTC GGA GAT GTG
D04	v2_Ad2.28_AGTAGATT	CAA GCA GAA GAC GGC ATA CGA GAT AAT CTA CTG TCT CGT GGG CTC GGA GAT GTG
D05	v2_Ad2.36_TTTCGTCA	CAA GCA GAA GAC GGC ATA CGA GAT TGA CGA AAG TCT CGT GGG CTC GGA GAT GTG
D06	v2_Ad2.44_TGTGCCTT	CAA GCA GAA GAC GGC ATA CGA GAT AAG GCA CAG TCT CGT GGG CTC GGA GAT GTG
D07	v2_Ad2.52_GCGTTAAA	CAA GCA GAA GAC GGC ATA CGA GAT TTT AAC GCG TCT CGT GGG CTC GGA GAT GTG
D08	v2_Ad2.60_TTTAATGC	CAA GCA GAA GAC GGC ATA CGA GAT GCA TTA AAG TCT CGT GGG CTC GGA GAT GTG
D09	v2_Ad2.68_ATGGGAAC	CAA GCA GAA GAC GGC ATA CGA GAT GTT CCC ATG TCT CGT GGG CTC GGA GAT GTG
D10	v2_Ad2.76_TAATGTCT	CAA GCA GAA GAC GGC ATA CGA GAT AGA CAT TAG TCT CGT GGG CTC GGA GAT GTG
D11	v2_Ad2.84_TGTCCGCG	CAA GCA GAA GAC GGC ATA CGA GAT CGC GGA CAG TCT CGT GGG CTC GGA GAT GTG
D12	v2_Ad2.92_GTTCGAGT	CAA GCA GAA GAC GGC ATA CGA GAT ACT CGA ACG TCT CGT GGG CTC GGA GAT GTG
E01	v2_Ad2.05_GGACTCCT	CAA GCA GAA GAC GGC ATA CGA GAT AGG AGT CCG TCT CGT GGG CTC GGA GAT GTG
E02	v2_Ad2.13_TGGATCTG	CAA GCA GAA GAC GGC ATA CGA GAT CAG ATC CAG TCT CGT GGG CTC GGA GAT GTG
E03	v2_Ad2.21_CGCGGACA	CAA GCA GAA GAC GGC ATA CGA GAT TGT CCG CGG TCT CGT GGG CTC GGA GAT GTG
E04	v2_Ad2.29_ATTGCCGG	CAA GCA GAA GAC GGC ATA CGA GAT CCG GCA ATG TCT CGT GGG CTC GGA GAT GTG
E05	v2_Ad2.37_CAAGAATT	CAA GCA GAA GAC GGC ATA CGA GAT AAT TCT TGG TCT CGT GGG CTC GGA GAT GTG
E06	v2_Ad2.45_TCTTATTA	CAA GCA GAA GAC GGC ATA CGA GAT TAA TAA GAG TCT CGT GGG CTC GGA GAT GTG
E07	v2_Ad2.53_CATCCTGT	CAA GCA GAA GAC GGC ATA CGA GAT ACA GGA TGG TCT CGT GGG CTC GGA GAT GTG
E08	v2_Ad2.61_AAACGGTC	CAA GCA GAA GAC GGC ATA CGA GAT GAC CGT TTG TCT CGT GGG CTC GGA GAT GTG
E09	v2_Ad2.69_CGGCCAAT	CAA GCA GAA GAC GGC ATA CGA GAT ATT GGC CGG TCT CGT GGG CTC GGA GAT GTG
E10	v2_Ad2.77_GCCAATTC	CAA GCA GAA GAC GGC ATA CGA GAT GAA TTG GCG TCT CGT GGG CTC GGA GAT GTG
E11	v2_Ad2.85_TTAAACTT	CAA GCA GAA GAC GGC ATA CGA GAT AAG TTT AAG TCT CGT GGG CTC GGA GAT GTG
E12	v2_Ad2.93_CCGGGCGC	CAA GCA GAA GAC GGC ATA CGA GAT GCG CCC GGG TCT CGT GGG CTC GGA GAT GTG
F01	v2_Ad2.06_TAGGCATG	CAA GCA GAA GAC GGC ATA CGA GAT CAT GCC TAG TCT CGT GGG CTC GGA GAT GTG
F02	v2_Ad2.14_CCGTTTGT	CAA GCA GAA GAC GGC ATA CGA GAT ACA AAC GGG TCT CGT GGG CTC GGA GAT GTG
F03	v2_Ad2.22_TTCCATAT	CAA GCA GAA GAC GGC ATA CGA GAT ATA TGG AAG TCT CGT GGG CTC GGA GAT GTG
F04	v2_Ad2.30_TTGCTAAG	CAA GCA GAA GAC GGC ATA CGA GAT CTT AGC AAG TCT CGT GGG CTC GGA GAT GTG
F05	v2_Ad2.38_GAAATGCC	CAA GCA GAA GAC GGC ATA CGA GAT GGC ATT TCG TCT CGT GGG CTC GGA GAT GTG
F06	v2_Ad2.46_GACTTAGT	CAA GCA GAA GAC GGC ATA CGA GAT ACT AAG TCG TCT CGT GGG CTC GGA GAT GTG
F07	v2_Ad2.54_GGAGTAAG	CAA GCA GAA GAC GGC ATA CGA GAT CTT ACT CCG TCT CGT GGG CTC GGA GAT GTG
F08	v2_Ad2.62_GATCCAAA	CAA GCA GAA GAC GGC ATA CGA GAT TTT GGA TCG TCT CGT GGG CTC GGA GAT GTG
F09	v2_Ad2.70_GGGAATGA	CAA GCA GAA GAC GGC ATA CGA GAT TCA TTC CCG TCT CGT GGG CTC GGA GAT GTG
F10	v2_Ad2.78_CGCCGTGC	CAA GCA GAA GAC GGC ATA CGA GAT GCA CGG CGG TCT CGT GGG CTC GGA GAT GTG
F11	v2_Ad2.86_ACCACAAC	CAA GCA GAA GAC GGC ATA CGA GAT GTT GTG GTG TCT CGT GGG CTC GGA GAT GTG
F12	v2_Ad2.94_AGATTTAA	CAA GCA GAA GAC GGC ATA CGA GAT TTA AAT CTG TCT CGT GGG CTC GGA GAT GTG
G01	v2_Ad2.07_CTCTCTAC	CAA GCA GAA GAC GGC ATA CGA GAT GTA GAG AGG TCT CGT GGG CTC GGA GAT GTG
G02	v2_Ad2.15_TGCTGGGT	CAA GCA GAA GAC GGC ATA CGA GAT ACC CAG CAG TCT CGT GGG CTC GGA GAT GTG
G03	v2_Ad2.23_AATTCGTT	CAA GCA GAA GAC GGC ATA CGA GAT AAC GAA TTG TCT CGT GGG CTC GGA GAT GTG
G04	v2_Ad2.31_ATAAGTTA	CAA GCA GAA GAC GGC ATA CGA GAT TAA CTT ATG TCT CGT GGG CTC GGA GAT GTG
G05	v2_Ad2.39_AACGCCAT	CAA GCA GAA GAC GGC ATA CGA GAT ATG GCG TTG TCT CGT GGG CTC GGA GAT GTG
G06	v2_Ad2.47_AGACCAGC	CAA GCA GAA GAC GGC ATA CGA GAT GCT GGT CTG TCT CGT GGG CTC GGA GAT GTG
G07	v2_Ad2.55_GACGCTCC	CAA GCA GAA GAC GGC ATA CGA GAT GGA GCG TCG TCT CGT GGG CTC GGA GAT GTG
G08	v2_Ad2.63_ATGATGAT	CAA GCA GAA GAC GGC ATA CGA GAT ATC ATC ATG TCT CGT GGG CTC GGA GAT GTG
G09	v2_Ad2.71_GTATTCGG	CAA GCA GAA GAC GGC ATA CGA GAT CCG AAT ACG TCT CGT GGG CTC GGA GAT GTG
G10	v2_Ad2.79_CTGACCGA	CAA GCA GAA GAC GGC ATA CGA GAT TCG GTC AGG TCT CGT GGG CTC GGA GAT GTG
G11	v2_Ad2.87_GCCTCTGG	CAA GCA GAA GAC GGC ATA CGA GAT CCA GAG GCG TCT CGT GGG CTC GGA GAT GTG
G12	v2_Ad2.95_CACCATTG	CAA GCA GAA GAC GGC ATA CGA GAT CAA TGG TGG TCT CGT GGG CTC GGA GAT GTG
H01	v2_Ad2.08_CAGAGAGG	CAA GCA GAA GAC GGC ATA CGA GAT CCT CTC TGG TCT CGT GGG CTC GGA GAT GTG
H02	v2_Ad2.16_AGGTTGGG	CAA GCA GAA GAC GGC ATA CGA GAT CCC AAC CTG TCT CGT GGG CTC GGA GAT GTG
H03	v2_Ad2.24_GGCGTCGA	CAA GCA GAA GAC GGC ATA CGA GAT TCG ACG CCG TCT CGT GGG CTC GGA GAT GTG
H04	v2_Ad2.32_ATCACTCG	CAA GCA GAA GAC GGC ATA CGA GAT CGA GTG ATG TCT CGT GGG CTC GGA GAT GTG
H05	v2_Ad2.40_CCTCGCAG	CAA GCA GAA GAC GGC ATA CGA GAT CTG CGA GGG TCT CGT GGG CTC GGA GAT GTG
H06	v2_Ad2.48_AAATACAG	CAA GCA GAA GAC GGC ATA CGA GAT CTG TAT TTG TCT CGT GGG CTC GGA GAT GTG
H07	v2_Ad2.56_TTCGCGGC	CAA GCA GAA GAC GGC ATA CGA GAT GCC GCG AAG TCT CGT GGG CTC GGA GAT GTG
H08	v2_Ad2.64_CCAACACG	CAA GCA GAA GAC GGC ATA CGA GAT CGT GTT GGG TCT CGT GGG CTC GGA GAT GTG
H09	v2_Ad2.72_TCAGCTAT	CAA GCA GAA GAC GGC ATA CGA GAT ATA GCT GAG TCT CGT GGG CTC GGA GAT GTG
H10	v2_Ad2.80_CATTTCGA	CAA GCA GAA GAC GGC ATA CGA GAT TCG AAA TGG TCT CGT GGG CTC GGA GAT GTG
H11	v2_Ad2.88_TCGCCCAC	CAA GCA GAA GAC GGC ATA CGA GAT GTG GGC GAG TCT CGT GGG CTC GGA GAT GTG
H12	v2_Ad2.96_AATAAGAC	CAA GCA GAA GAC GGC ATA CGA GAT GTC TTA TTG TCT CGT GGG CTC GGA GAT GTG
