## Extended Data Table 9 for "Disrupted chromatin architecture blocks B lymphopoiesis in Down syndrome"

### Sheet: Sheet1
Panel	Marker	Fluorochrome	Clone	Dilution	Supplier
Pan-lineage	CD45	V500	HI30	0.111111	BD Biosciences
Pan-lineage	CD19	PE-Cy7	HIB19	0.111111	BD Biosciences
Pan-lineage	CD3	FITC	SK7	0.111111	BD Biosciences
Pan-lineage	CD33	BV711	WM53	0.111111	BD Biosciences
Pan-lineage	CD41	PE-Cy5	P2	0.180556	Beckman Coulter
Pan-lineage	CD235a	PE	KC16	0.111111	Beckman Coulter
Pan-lineage	CD71	BV650	L01.1	0.111111	BD Biosciences
Pan-lineage	CD34	APC-Cy7	Custom- 624008	0.111111	BD Biosciences
Pan-lineage	CD117	APC	104D2	0.111111	BD Biosciences
Lymphoid	CD45	V500	HI30	0.111111	BD Biosciences
Lymphoid	CD34	APC-Cy7	Custom- 624008	0.111111	BD Biosciences
Lymphoid	CD38	PE-Cy7	HB7	0.111111	BD Biosciences
Lymphoid	CD45RA	FITC	HI100	0.111111	BD Biosciences
Lymphoid	CD10	APC	HI10a	0.111111	BD Biosciences
Lymphoid	CD19	BV650	HIB19	0.111111	BD Biosciences
Lymphoid	CD33	BV711	WM53	0.111111	BD Biosciences
Lymphoid	CD235a	PE	KC16	0.111111	Beckman Coulter
Lymphoid	CD20	PC5	B9E9	0.111111	Beckman Coulter
