## Extended Data Table 10 for "Disrupted chromatin architecture blocks B lymphopoiesis in Down syndrome"

### Sheet: Sheet1
Target	Guide	Sequence (5′–3′)
OR2W5 control	guide 1	GACAACCAGGAGGACGCACT
OR2W5 control	guide 2	CTCCCGGTGTGGACGTCGCA
T21-sensitive EBF1 anchor	guide 1	GGCCAGAATTCCAAGCACAC
T21-sensitive EBF1 anchor	guide 2	ACCTACATCAACCAAATCCA
Non-differential EBF1 anchor	guide 1	AATCACGCAGGAGGATCTCA
Non-differential EBF1 anchor	guide 2	CCCAGATTAGCAAATCCCCA
